# Transcriptome innovations in primates revealed by single-molecule long-read sequencing

**DOI:** 10.1101/2021.11.10.468034

**Authors:** Luis Ferrández-Peral, Xiaoyu Zhan, Marina Álvarez-Estapé, Cristina Chiva, Paula Esteller-Cucala, Raquel García-Pérez, Eva Julià, Esther Lizano, Òscar Fornas, Eduard Sabidó, Qiye Li, Tomàs Marquès-Bonet, David Juan, Guojie Zhang

## Abstract

Transcriptomic diversity greatly contributes to the fundamentals of disease, lineage-specific biology, and environmental adaptation. However, much of the actual isoform repertoire contributing to shaping primate evolution remains unknown. Here, we combined deep long- and short-read sequencing complemented with mass spectrometry proteomics in a panel of lymphoblastoid cell lines (LCLs) from human, three other great apes, and rhesus macaque, producing the largest full-length isoform catalog in primates to date. Our transcriptomes reveal thousands of novel transcripts, some of them under active translation, expanding and completing the repertoire of primate gene models. Our comparative analyses unveil hundreds of transcriptomic innovations and isoform usage changes related to immune function and immunological disorders. The confluence of these innovations with signals of positive selection and their limited impact in the proteome points to changes in alternative splicing in genes involved in immune response as an important target of recent regulatory divergence in primates.
