## Supplementary Data 3 for "Transcriptome innovations in primates revealed by single-molecule long-read sequencing": chimpanzee_novel_peptides_refseq.txt

isoform	sqanti_class	associated_gene	sqanti_class2	converted_peptide_IL_to_Z
Gorilla_gorilla_PB.10498.1	novel_in_catalog	TINF2	intron_retention	ENPVDZPATEQKE
Gorilla_gorilla_PB.10498.2	novel_in_catalog	TINF2	intron_retention	ENPVDZPATEQKE
Gorilla_gorilla_PB.10498.3	novel_in_catalog	TINF2	intron_retention	ENPVDZPATEQKE
Gorilla_gorilla_PB.10498.4	novel_in_catalog	TINF2	intron_retention	ENPVDZPATEQKE
Gorilla_gorilla_PB.10498.7	novel_in_catalog	TINF2	intron_retention	ENPVDZPATEQKE
Gorilla_gorilla_PB.149.1	full-splice_match	ELOA	multi-exon	AAESAZQVVEK
Gorilla_gorilla_PB.149.2	full-splice_match	ELOA	multi-exon	AAESAZQVVEK
Gorilla_gorilla_PB.149.3	novel_not_in_catalog	ELOA	at_least_one_novel_splicesite	AAESAZQVVEK
Gorilla_gorilla_PB.1562.13	novel_in_catalog	CARS	combination_of_known_splicesites	MNZTDZDDK
Gorilla_gorilla_PB.1562.14	novel_not_in_catalog	CARS	at_least_one_novel_splicesite	MNZTDZDDK
Gorilla_gorilla_PB.1562.31	novel_not_in_catalog	CARS	at_least_one_novel_splicesite	MNZTDZDDK
Gorilla_gorilla_PB.1562.6	novel_not_in_catalog	CARS	at_least_one_novel_splicesite	MNZTDZDDK
Gorilla_gorilla_PB.1655.1	full-splice_match	ABTB2	multi-exon	AGTYSSTZK
Gorilla_gorilla_PB.1889.1	novel_not_in_catalog	MRPL21	at_least_one_novel_splicesite	ZNSZEZAPCZZ
Gorilla_gorilla_PB.1889.1	novel_not_in_catalog	MRPL21	at_least_one_novel_splicesite	VNEZZATGQYGR
Gorilla_gorilla_PB.1889.1	novel_not_in_catalog	MRPL21	at_least_one_novel_splicesite	RZVTTPQTVZR
Gorilla_gorilla_PB.1889.1	novel_not_in_catalog	MRPL21	at_least_one_novel_splicesite	VEATVZEK
Gorilla_gorilla_PB.2162.1	novel_in_catalog	GAPDH	intron_retention	TTVHAZTATQK
Gorilla_gorilla_PB.2168.1	novel_not_in_catalog	ACRBP	at_least_one_novel_splicesite	RZDTDZAR
Gorilla_gorilla_PB.2181.12	novel_not_in_catalog	PTPN6	at_least_one_novel_splicesite	AWQENSR
Gorilla_gorilla_PB.2269.11	novel_in_catalog	ATP5F1B	intron_retention	DGTEGZVR
Gorilla_gorilla_PB.2269.2	novel_in_catalog	ATP5F1B	intron_retention	EZZNNVAK
Gorilla_gorilla_PB.2397.3	full-splice_match	TWF1	multi-exon	SHQTGZQASEDVK
Gorilla_gorilla_PB.2397.4	incomplete-splice_match	TWF1	intron_retention	SHQTGZQASEDVK
Gorilla_gorilla_PB.2397.5	novel_in_catalog	TWF1	combination_of_known_splicesites	SHQTGZQASEDVK
Gorilla_gorilla_PB.2572.1	incomplete-splice_match	ATP2A2	5prime_fragment	NYZEPGK
Gorilla_gorilla_PB.2572.1	incomplete-splice_match	ATP2A2	5prime_fragment	ECVQPATK
Gorilla_gorilla_PB.2616.2	full-splice_match	PEBP1	multi-exon	PVDZSK
Gorilla_gorilla_PB.2616.3	full-splice_match	PEBP1	multi-exon	PVDZSK
Gorilla_gorilla_PB.2798.25	novel_in_catalog	LCP1	intron_retention	ATGDZDQDGR
Gorilla_gorilla_PB.2798.28	novel_not_in_catalog	LCP1	at_least_one_novel_splicesite	ATGDZDQDGR
Gorilla_gorilla_PB.2798.58	novel_in_catalog	LCP1	intron_retention	ATGDZDQDGR
Gorilla_gorilla_PB.3008.10	novel_in_catalog	HNRNPC	intron_retention	GAQGHMECZ
Gorilla_gorilla_PB.3008.13	novel_in_catalog	HNRNPC	intron_retention	GAQGHMECZ
Gorilla_gorilla_PB.3344.4	novel_in_catalog	SRP14	combination_of_known_splicesites	AYSNZZR
Gorilla_gorilla_PB.3542.11	incomplete-splice_match	PML	intron_retention	SQGAQPQQVTZR
Gorilla_gorilla_PB.3542.8	incomplete-splice_match	PML	intron_retention	SQGAQPQQVTZR
Gorilla_gorilla_PB.3986.1	novel_in_catalog	HERPUD1	intron_retention	MESETEPEPVTZZVK
Gorilla_gorilla_PB.3986.2	novel_in_catalog	HERPUD1	intron_retention	MESETEPEPVTZZVK
Gorilla_gorilla_PB.3986.4	full-splice_match	HERPUD1	multi-exon	MESETEPEPVTZZVK
Gorilla_gorilla_PB.3986.5	full-splice_match	HERPUD1	multi-exon	MESETEPEPVTZZVK
Gorilla_gorilla_PB.3986.6	novel_not_in_catalog	HERPUD1	at_least_one_novel_splicesite	MESETEPEPVTZZVK
Gorilla_gorilla_PB.4102.1	full-splice_match	KARS	multi-exon	AAVQAAEVKVDGSEPK
Gorilla_gorilla_PB.4102.1	full-splice_match	KARS	multi-exon	AAVQAAEVK
Gorilla_gorilla_PB.4102.6	full-splice_match	KARS	multi-exon	AAVQAAEVK
Gorilla_gorilla_PB.4102.6	full-splice_match	KARS	multi-exon	AAVQAAEVKVDGSEPK
Gorilla_gorilla_PB.5043.1	novel_in_catalog	MRPS12	mono-exon_by_intron_retention	ATZNQMHR
Gorilla_gorilla_PB.5393.2	full-splice_match	CRNKL1	multi-exon	AASTAAGK
Gorilla_gorilla_PB.5393.4	full-splice_match	CRNKL1	multi-exon	AASTAAGK
Gorilla_gorilla_PB.5393.5	full-splice_match	CRNKL1	multi-exon	AASTAAGK
Gorilla_gorilla_PB.5393.6	full-splice_match	CRNKL1	multi-exon	AASTAAGK
Gorilla_gorilla_PB.5393.8	full-splice_match	CRNKL1	multi-exon	AASTAAGK
Gorilla_gorilla_PB.6088.1	novel_not_in_catalog	CCT7	at_least_one_novel_splicesite	MMPTPVZZZK
Gorilla_gorilla_PB.6088.10	novel_not_in_catalog	CCT7	at_least_one_novel_splicesite	MMPTPVZZZK
Gorilla_gorilla_PB.6088.5	full-splice_match	CCT7	multi-exon	MMPTPVZZZK
Gorilla_gorilla_PB.6465.1	full-splice_match	HAT1	multi-exon	AGFGAMEK
Gorilla_gorilla_PB.6526.12	novel_not_in_catalog	STAT1	at_least_one_novel_splicesite	TEZZSVSEV
Gorilla_gorilla_PB.6526.41	incomplete-splice_match	STAT1	5prime_fragment	TEZZSVSEV
Gorilla_gorilla_PB.6526.42	incomplete-splice_match	STAT1	5prime_fragment	TEZZSVSEV
Gorilla_gorilla_PB.6526.44	incomplete-splice_match	STAT1	5prime_fragment	TEZZSVSEV
Gorilla_gorilla_PB.6963.1	full-splice_match	SPCS1	multi-exon	MZEHZSSZPTQMDYK
Gorilla_gorilla_PB.7152.1	incomplete-splice_match	ATP2C1	5prime_fragment	HVSSTSSSFZEV
Gorilla_gorilla_PB.7152.10	incomplete-splice_match	ATP2C1	5prime_fragment	HVSSTSSSFZEV
Gorilla_gorilla_PB.7152.11	incomplete-splice_match	ATP2C1	5prime_fragment	HVSSTSSSFZEV
Gorilla_gorilla_PB.7152.12	incomplete-splice_match	ATP2C1	5prime_fragment	HVSSTSSSFZEV
Gorilla_gorilla_PB.7152.13	incomplete-splice_match	ATP2C1	5prime_fragment	HVSSTSSSFZEV
Gorilla_gorilla_PB.7152.14	incomplete-splice_match	ATP2C1	5prime_fragment	HVSSTSSSFZEV
Gorilla_gorilla_PB.7152.15	incomplete-splice_match	ATP2C1	5prime_fragment	HVSSTSSSFZEV
Gorilla_gorilla_PB.7152.16	incomplete-splice_match	ATP2C1	5prime_fragment	HVSSTSSSFZEV
Gorilla_gorilla_PB.7152.17	incomplete-splice_match	ATP2C1	5prime_fragment	HVSSTSSSFZEV
Gorilla_gorilla_PB.7152.2	incomplete-splice_match	ATP2C1	5prime_fragment	HVSSTSSSFZEV
Gorilla_gorilla_PB.7152.20	incomplete-splice_match	ATP2C1	5prime_fragment	HVSSTSSSFZEV
Gorilla_gorilla_PB.7152.22	incomplete-splice_match	ATP2C1	5prime_fragment	HVSSTSSSFZEV
Gorilla_gorilla_PB.7152.24	incomplete-splice_match	ATP2C1	5prime_fragment	HVSSTSSSFZEV
Gorilla_gorilla_PB.7152.29	novel_in_catalog	ATP2C1	combination_of_known_splicesites	HVSSTSSSFZEV
Gorilla_gorilla_PB.7152.3	incomplete-splice_match	ATP2C1	5prime_fragment	HVSSTSSSFZEV
Gorilla_gorilla_PB.7152.32	incomplete-splice_match	ATP2C1	internal_fragment	HVSSTSSSFZEV
Gorilla_gorilla_PB.7152.33	novel_not_in_catalog	ATP2C1	at_least_one_novel_splicesite	HVSSTSSSFZEV
Gorilla_gorilla_PB.7152.34	incomplete-splice_match	ATP2C1	internal_fragment	HVSSTSSSFZEV
Gorilla_gorilla_PB.7152.35	incomplete-splice_match	ATP2C1	internal_fragment	HVSSTSSSFZEV
Gorilla_gorilla_PB.7152.4	incomplete-splice_match	ATP2C1	5prime_fragment	HVSSTSSSFZEV
Gorilla_gorilla_PB.7152.7	incomplete-splice_match	ATP2C1	5prime_fragment	HVSSTSSSFZEV
Gorilla_gorilla_PB.7152.9	incomplete-splice_match	ATP2C1	5prime_fragment	HVSSTSSSFZEV
Gorilla_gorilla_PB.7413.1	novel_in_catalog	TAPT1	combination_of_known_splicesites	GRTEZSZZR
Gorilla_gorilla_PB.7413.2	novel_in_catalog	TAPT1	combination_of_known_splicesites	GRTEZSZZR
Gorilla_gorilla_PB.7535.1	full-splice_match	HNRNPDL	multi-exon	MEDMNEYSNZEEFAEGSK
Gorilla_gorilla_PB.7535.11	novel_in_catalog	HNRNPDL	intron_retention	MEDMNEYSNZEEFAEGSK
Gorilla_gorilla_PB.7535.13	full-splice_match	HNRNPDL	multi-exon	MEDMNEYSNZEEFAEGSK
Gorilla_gorilla_PB.7535.2	full-splice_match	HNRNPDL	multi-exon	MEDMNEYSNZEEFAEGSK
Gorilla_gorilla_PB.7535.3	full-splice_match	HNRNPDL	multi-exon	MEDMNEYSNZEEFAEGSK
Gorilla_gorilla_PB.7535.5	incomplete-splice_match	HNRNPDL	intron_retention	MEDMNEYSNZEEFAEGSK
Gorilla_gorilla_PB.7535.6	full-splice_match	HNRNPDL	multi-exon	MEDMNEYSNZEEFAEGSK
Gorilla_gorilla_PB.7535.8	incomplete-splice_match	HNRNPDL	intron_retention	MEDMNEYSNZEEFAEGSK
Gorilla_gorilla_PB.7535.9	full-splice_match	HNRNPDL	multi-exon	MEDMNEYSNZEEFAEGSK
Gorilla_gorilla_PB.7751.1	full-splice_match	ALYREF	multi-exon	ADKMDMSZDDZZK
Gorilla_gorilla_PB.8412.4	full-splice_match	SRA1	multi-exon	AEZYVKPGNK
Gorilla_gorilla_PB.8511.1	full-splice_match	NPM1	multi-exon	MDMSPZRPQNYZFGCEZK
Gorilla_gorilla_PB.8511.2	full-splice_match	NPM1	multi-exon	MDMSPZRPQNYZFGCEZK
Gorilla_gorilla_PB.8511.3	incomplete-splice_match	NPM1	intron_retention	MDMSPZRPQNYZFGCEZK
Gorilla_gorilla_PB.8511.4	novel_in_catalog	NPM1	intron_retention	MDMSPZRPQNYZFGCEZK
Gorilla_gorilla_PB.8511.5	novel_in_catalog	NPM1	combination_of_known_junctions	MDMSPZRPQNYZFGCEZK
Gorilla_gorilla_PB.8511.6	full-splice_match	NPM1	multi-exon	MDMSPZRPQNYZFGCEZK
Gorilla_gorilla_PB.8511.7	novel_in_catalog	NPM1	combination_of_known_splicesites	MDMSPZRPQNYZFGCEZK
Gorilla_gorilla_PB.8511.8	full-splice_match	NPM1	multi-exon	MDMSPZRPQNYZFGCEZK
Gorilla_gorilla_PB.8759.5	novel_in_catalog	PATR-DPA1	combination_of_known_splicesites	DPPEVTVFPK
Gorilla_gorilla_PB.8760.7	novel_not_in_catalog	PATR-DPB1	at_least_one_novel_splicesite	FNEDZHK
Gorilla_gorilla_PB.9007.3	incomplete-splice_match	HDAC2	5prime_fragment	AYSQGGGK
Gorilla_gorilla_PB.9612.1	intergenic	novelGene_565	multi-exon	ZSEEZYHR
Gorilla_gorilla_PB.9612.2	intergenic	novelGene_566	multi-exon	ZSEEZYHR
Gorilla_gorilla_PB.9612.3	intergenic	novelGene_569	multi-exon	ZSEEZYHR
Gorilla_gorilla_PB.9612.4	intergenic	novelGene_571	multi-exon	ZSEEZYHR
Gorilla_gorilla_PB.967.1	novel_not_in_catalog	CR1	at_least_one_novel_splicesite	EVYSVDPYNPAS
Gorilla_gorilla_PB.9983.1	antisense	novelGene_IQANK1_AS	multi-exon	EZWZDR
Gorilla_gorilla_PB.9983.1	antisense	novelGene_IQANK1_AS	multi-exon	AZAAVPSAGSVQR
Gorilla_gorilla_PB.9983.1	antisense	novelGene_IQANK1_AS	multi-exon	FQTEDDAR
Gorilla_gorilla_PB.9983.1	antisense	novelGene_IQANK1_AS	multi-exon	AGDAGZFVSR
Gorilla_gorilla_PB.9983.1	antisense	novelGene_IQANK1_AS	multi-exon	AZSPAER
Gorilla_gorilla_PB.9983.1	antisense	novelGene_IQANK1_AS	multi-exon	ZPDGFTQZR
Gorilla_gorilla_PB.9983.1	antisense	novelGene_IQANK1_AS	multi-exon	SZEQDAZR
Gorilla_gorilla_PB.9983.1	antisense	novelGene_IQANK1_AS	multi-exon	VSEEGPAAR
Homo_sapiens_PB.1019.1	incomplete-splice_match	TPR	3prime_fragment	QZVDSZVR
Homo_sapiens_PB.10514.14	novel_in_catalog	TMEM30A	mono-exon	AMNYNAK
Homo_sapiens_PB.10624.1	full-splice_match	HDAC2	multi-exon	AYSQGGGK
Homo_sapiens_PB.10624.3	novel_in_catalog	HDAC2	intron_retention	AYSQGGGK
Homo_sapiens_PB.10624.4	incomplete-splice_match	HDAC2	5prime_fragment	AYSQGGGK
Homo_sapiens_PB.11000.2	full-splice_match	VKORC1L1	multi-exon	AAPVZZR
Homo_sapiens_PB.11000.3	full-splice_match	VKORC1L1	multi-exon	AAPVZZR
Homo_sapiens_PB.11000.4	full-splice_match	VKORC1L1	multi-exon	AAPVZZR
Homo_sapiens_PB.11000.5	full-splice_match	VKORC1L1	multi-exon	AAPVZZR
Homo_sapiens_PB.11000.6	full-splice_match	VKORC1L1	multi-exon	AAPVZZR
Homo_sapiens_PB.1101.1	novel_not_in_catalog	CR1	at_least_one_novel_splicesite	EVYSVDPYNPAS
Homo_sapiens_PB.1101.2	novel_not_in_catalog	CR1	at_least_one_novel_splicesite	EVYSVDPYNPAS
Homo_sapiens_PB.1101.4	novel_not_in_catalog	CR1	at_least_one_novel_splicesite	EVYSVDPYNPAS
Homo_sapiens_PB.1101.6	novel_not_in_catalog	CR1	intron_retention	EVYSVDPYNPAS
Homo_sapiens_PB.1102.1	novel_not_in_catalog	CR1	at_least_one_novel_splicesite	EVYSVDPYNPAS
Homo_sapiens_PB.11359.1	intergenic	novelGene_568	multi-exon	ZSEEZYHR
Homo_sapiens_PB.11359.4	intergenic	novelGene_570	multi-exon	ZSEEZYHR
Homo_sapiens_PB.11359.6	intergenic	novelGene_573	multi-exon	ZSEEZYHR
Homo_sapiens_PB.11549.1	full-splice_match	LYPLA1	multi-exon	STPZPAZVPAARK
Homo_sapiens_PB.11549.10	novel_not_in_catalog	LYPLA1	at_least_one_novel_splicesite	STPZPAZVPAARK
Homo_sapiens_PB.11549.12	full-splice_match	LYPLA1	multi-exon	STPZPAZVPAARK
Homo_sapiens_PB.11549.3	full-splice_match	LYPLA1	multi-exon	STPZPAZVPAARK
Homo_sapiens_PB.11549.9	novel_in_catalog	LYPLA1	combination_of_known_splicesites	STPZPAZVPAARK
Homo_sapiens_PB.1163.2	intergenic	novelGene_72	multi-exon	TVZASDTHQR
Homo_sapiens_PB.1163.2	intergenic	novelGene_72	multi-exon	QAVEZQR
Homo_sapiens_PB.1163.3	antisense	novelGene_CNIH3_AS	multi-exon	QAVEZQR
Homo_sapiens_PB.1163.3	antisense	novelGene_CNIH3_AS	multi-exon	TVZASDTHQR
Homo_sapiens_PB.1163.4	antisense	novelGene_CNIH3_AS	multi-exon	TVZASDTHQR
Homo_sapiens_PB.1163.4	antisense	novelGene_CNIH3_AS	multi-exon	QAVEZQR
Homo_sapiens_PB.11815.1	antisense	novelGene_IQANK1_AS	multi-exon	AGDAGZFVSR
Homo_sapiens_PB.11815.1	antisense	novelGene_IQANK1_AS	multi-exon	AZAAVPSAGSVQR
Homo_sapiens_PB.11815.1	antisense	novelGene_IQANK1_AS	multi-exon	AZSPAER
Homo_sapiens_PB.11815.1	antisense	novelGene_IQANK1_AS	multi-exon	SZEQDAZR
Homo_sapiens_PB.11815.1	antisense	novelGene_IQANK1_AS	multi-exon	VSEEGPAAR
Homo_sapiens_PB.11835.1	antisense	novelGene_ADCK5_AS	multi-exon	NFPVGQR
Homo_sapiens_PB.11835.1	antisense	novelGene_ADCK5_AS	multi-exon	DZSGMFTTESR
Homo_sapiens_PB.11835.1	antisense	novelGene_ADCK5_AS	multi-exon	ZSVVEYDPGTHDZK
Homo_sapiens_PB.11835.1	antisense	novelGene_ADCK5_AS	multi-exon	QGEZPZVK
Homo_sapiens_PB.11835.1	antisense	novelGene_ADCK5_AS	multi-exon	DAZZZSFK
Homo_sapiens_PB.11835.1	antisense	novelGene_ADCK5_AS	multi-exon	ZQEPPASAVR
Homo_sapiens_PB.11835.1	antisense	novelGene_ADCK5_AS	multi-exon	MYAVYK
Homo_sapiens_PB.11835.1	antisense	novelGene_ADCK5_AS	multi-exon	ESZAEEHEGZVGEGQR
Homo_sapiens_PB.11835.1	antisense	novelGene_ADCK5_AS	multi-exon	VZVDSSFGQPTTQGEAR
Homo_sapiens_PB.11835.1	antisense	novelGene_ADCK5_AS	multi-exon	AEPTHWCZZVR
Homo_sapiens_PB.11835.1	antisense	novelGene_ADCK5_AS	multi-exon	EVZZVAZGSR
Homo_sapiens_PB.11835.3	antisense	novelGene_ADCK5_AS	multi-exon	SEETVSGZK
Homo_sapiens_PB.11835.3	antisense	novelGene_ADCK5_AS	multi-exon	SVVWENK
Homo_sapiens_PB.11835.3	antisense	novelGene_ADCK5_AS	multi-exon	TZQNAVR
Homo_sapiens_PB.11835.3	antisense	novelGene_ADCK5_AS	multi-exon	EFETZER
Homo_sapiens_PB.11835.3	antisense	novelGene_ADCK5_AS	multi-exon	VZVDSSFGQPTTQGEAR
Homo_sapiens_PB.11835.3	antisense	novelGene_ADCK5_AS	multi-exon	ZQEPPASAVR
Homo_sapiens_PB.11835.3	antisense	novelGene_ADCK5_AS	multi-exon	ZSVVEYDPGTHDZK
Homo_sapiens_PB.11835.3	antisense	novelGene_ADCK5_AS	multi-exon	VYAVATSTNTPCAR
Homo_sapiens_PB.11835.3	antisense	novelGene_ADCK5_AS	multi-exon	QGEZPZVK
Homo_sapiens_PB.11835.3	antisense	novelGene_ADCK5_AS	multi-exon	ESZAEEHEGZVGEGQR
Homo_sapiens_PB.11835.3	antisense	novelGene_ADCK5_AS	multi-exon	EVZZVAZGSR
Homo_sapiens_PB.11835.3	antisense	novelGene_ADCK5_AS	multi-exon	DZSGMFTTESR
Homo_sapiens_PB.11835.3	antisense	novelGene_ADCK5_AS	multi-exon	GATEGZSK
Homo_sapiens_PB.11835.3	antisense	novelGene_ADCK5_AS	multi-exon	NVZDGEZZNR
Homo_sapiens_PB.11835.3	antisense	novelGene_ADCK5_AS	multi-exon	AEPTHWCZZVR
Homo_sapiens_PB.11835.3	antisense	novelGene_ADCK5_AS	multi-exon	DAZZZSFK
Homo_sapiens_PB.11835.3	antisense	novelGene_ADCK5_AS	multi-exon	MYAVYK
Homo_sapiens_PB.11835.3	antisense	novelGene_ADCK5_AS	multi-exon	NFPVGQR
Homo_sapiens_PB.12715.2	novel_in_catalog	SSR4	intron_retention	AZYADVGGK
Homo_sapiens_PB.12715.3	novel_not_in_catalog	SSR4	at_least_one_novel_splicesite	AZYADVGGK
Homo_sapiens_PB.175.5	incomplete-splice_match	ELOA	5prime_fragment	AAESAZQVVEK
Homo_sapiens_PB.175.6	full-splice_match	ELOA	multi-exon	AAESAZQVVEK
Homo_sapiens_PB.175.7	full-splice_match	ELOA	multi-exon	AAESAZQVVEK
Homo_sapiens_PB.175.8	full-splice_match	ELOA	multi-exon	AAESAZQVVEK
Homo_sapiens_PB.1801.6	novel_not_in_catalog	CARS	at_least_one_novel_splicesite	MNZTDZDDK
Homo_sapiens_PB.1923.1	full-splice_match	ABTB2	multi-exon	AGTYSSTZK
Homo_sapiens_PB.2204.1	novel_not_in_catalog	MRPL21	at_least_one_novel_splicesite	RZVTTPQTVZR
Homo_sapiens_PB.2204.1	novel_not_in_catalog	MRPL21	at_least_one_novel_splicesite	VEATVZEK
Homo_sapiens_PB.2204.1	novel_not_in_catalog	MRPL21	at_least_one_novel_splicesite	VNEZZATGQYGR
Homo_sapiens_PB.2204.1	novel_not_in_catalog	MRPL21	at_least_one_novel_splicesite	ZNSZEZAPCZZ
Homo_sapiens_PB.2204.3	novel_not_in_catalog	MRPL21	at_least_one_novel_splicesite	VEATVZEK
Homo_sapiens_PB.2204.3	novel_not_in_catalog	MRPL21	at_least_one_novel_splicesite	VNEZZATGQYGR
Homo_sapiens_PB.2349.1	full-splice_match	DLAT	multi-exon	QAGTZAR
Homo_sapiens_PB.2349.2	full-splice_match	DLAT	multi-exon	QAGTZAR
Homo_sapiens_PB.2349.3	full-splice_match	DLAT	multi-exon	QAGTZAR
Homo_sapiens_PB.2349.5	full-splice_match	DLAT	multi-exon	QAGTZAR
Homo_sapiens_PB.2349.8	full-splice_match	DLAT	multi-exon	QAGTZAR
Homo_sapiens_PB.2349.9	novel_in_catalog	DLAT	combination_of_known_splicesites	QAGTZAR
Homo_sapiens_PB.2490.11	novel_in_catalog	GAPDH	intron_retention	TTVHAZTATQK
Homo_sapiens_PB.2496.1	novel_not_in_catalog	ACRBP	at_least_one_novel_splicesite	RZDTDZAR
Homo_sapiens_PB.2496.2	novel_not_in_catalog	ACRBP	at_least_one_novel_splicesite	RZDTDZAR
Homo_sapiens_PB.2510.33	novel_in_catalog	PTPN6	intron_retention	AWQENSR
Homo_sapiens_PB.3017.2	incomplete-splice_match	ATP2A2	5prime_fragment	NYZEPGK
Homo_sapiens_PB.3017.2	incomplete-splice_match	ATP2A2	5prime_fragment	ECVQPATK
Homo_sapiens_PB.3069.2	full-splice_match	PEBP1	multi-exon	PVDZSK
Homo_sapiens_PB.3069.3	novel_in_catalog	PEBP1	intron_retention	PVDZSK
Homo_sapiens_PB.3069.7	full-splice_match	PEBP1	multi-exon	PVDZSK
Homo_sapiens_PB.3083.1	novel_not_in_catalog	TRIAP1	at_least_one_novel_splicesite	MNSVGEACTDMK
Homo_sapiens_PB.3244.15	full-splice_match	HSPH1	multi-exon	EZNNTCEPVVTQPK
Homo_sapiens_PB.3430.15	novel_in_catalog	HNRNPC	intron_retention	GAQGHMECZ
Homo_sapiens_PB.3430.16	novel_in_catalog	HNRNPC	intron_retention	GAQGHMECZ
Homo_sapiens_PB.3477.1	novel_in_catalog	TINF2	intron_retention	ENPVDZPATEQKE
Homo_sapiens_PB.3477.2	novel_in_catalog	TINF2	intron_retention	ENPVDZPATEQKE
Homo_sapiens_PB.3477.3	novel_in_catalog	TINF2	intron_retention	ENPVDZPATEQKE
Homo_sapiens_PB.3477.4	novel_in_catalog	TINF2	intron_retention	ENPVDZPATEQKE
Homo_sapiens_PB.4129.7	incomplete-splice_match	PML	intron_retention	SQGAQPQQVTZR
Homo_sapiens_PB.4129.9	incomplete-splice_match	PML	intron_retention	SQGAQPQQVTZR
Homo_sapiens_PB.4435.2	full-splice_match	ERCC4	multi-exon	APZZEYER
Homo_sapiens_PB.4618.1	full-splice_match	HERPUD1	multi-exon	MESETEPEPVTZZVK
Homo_sapiens_PB.4618.10	novel_not_in_catalog	HERPUD1	at_least_one_novel_splicesite	MESETEPEPVTZZVK
Homo_sapiens_PB.4618.11	full-splice_match	HERPUD1	multi-exon	MESETEPEPVTZZVK
Homo_sapiens_PB.4618.12	full-splice_match	HERPUD1	multi-exon	MESETEPEPVTZZVK
Homo_sapiens_PB.4618.13	full-splice_match	HERPUD1	multi-exon	MESETEPEPVTZZVK
Homo_sapiens_PB.4618.14	novel_in_catalog	HERPUD1	combination_of_known_junctions	MESETEPEPVTZZVK
Homo_sapiens_PB.4618.2	novel_in_catalog	HERPUD1	intron_retention	MESETEPEPVTZZVK
Homo_sapiens_PB.4618.3	incomplete-splice_match	HERPUD1	intron_retention	MESETEPEPVTZZVK
Homo_sapiens_PB.4618.4	incomplete-splice_match	HERPUD1	intron_retention	MESETEPEPVTZZVK
Homo_sapiens_PB.4618.6	incomplete-splice_match	HERPUD1	intron_retention	MESETEPEPVTZZVK
Homo_sapiens_PB.4618.7	incomplete-splice_match	HERPUD1	intron_retention	MESETEPEPVTZZVK
Homo_sapiens_PB.4618.8	incomplete-splice_match	HERPUD1	intron_retention	MESETEPEPVTZZVK
Homo_sapiens_PB.4756.10	full-splice_match	KARS	multi-exon	AAVQAAEVK
Homo_sapiens_PB.4756.10	full-splice_match	KARS	multi-exon	AAVQAAEVKVDGSEPK
Homo_sapiens_PB.4756.11	novel_in_catalog	KARS	intron_retention	AAVQAAEVKVDGSEPK
Homo_sapiens_PB.4756.11	novel_in_catalog	KARS	intron_retention	AAVQAAEVK
Homo_sapiens_PB.4756.8	full-splice_match	KARS	multi-exon	AAVQAAEVKVDGSEPK
Homo_sapiens_PB.4756.8	full-splice_match	KARS	multi-exon	AAVQAAEVK
Homo_sapiens_PB.4756.9	novel_in_catalog	KARS	intron_retention	AAVQAAEVK
Homo_sapiens_PB.4756.9	novel_in_catalog	KARS	intron_retention	AAVQAAEVKVDGSEPK
Homo_sapiens_PB.5566.1	full-splice_match	ALYREF	multi-exon	ADKMDMSZDDZZK
Homo_sapiens_PB.5970.1	intergenic	novelGene_335	multi-exon	EGEEAGPGDPZZEAVPK
Homo_sapiens_PB.5970.1	intergenic	novelGene_335	multi-exon	EZEVAEGGK
Homo_sapiens_PB.5970.1	intergenic	novelGene_335	multi-exon	ZQAEAQQZRK
Homo_sapiens_PB.5970.1	intergenic	novelGene_335	multi-exon	CZDSGZWVPNSK
Homo_sapiens_PB.5970.1	intergenic	novelGene_335	multi-exon	MEQFQK
Homo_sapiens_PB.5970.2	intergenic	novelGene_336	multi-exon	CZDSGZWVPNSK
Homo_sapiens_PB.5970.2	intergenic	novelGene_336	multi-exon	EGEEAGPGDPZZEAVPK
Homo_sapiens_PB.5970.2	intergenic	novelGene_336	multi-exon	ZQAEAQQZRK
Homo_sapiens_PB.5970.2	intergenic	novelGene_336	multi-exon	MEQFQK
Homo_sapiens_PB.5970.2	intergenic	novelGene_336	multi-exon	EZEVAEGGK
Homo_sapiens_PB.5970.3	intergenic	novelGene_342	multi-exon	EGEEAGPGDPZZEAVPK
Homo_sapiens_PB.5970.3	intergenic	novelGene_342	multi-exon	CZDSGZWVPNSK
Homo_sapiens_PB.5970.4	intergenic	novelGene_343	multi-exon	EZEVAEGGK
Homo_sapiens_PB.5970.4	intergenic	novelGene_343	multi-exon	ZQAEAQQZRK
Homo_sapiens_PB.5970.4	intergenic	novelGene_343	multi-exon	CZDSGZWVPNSK
Homo_sapiens_PB.5970.4	intergenic	novelGene_343	multi-exon	MEQFQK
Homo_sapiens_PB.5970.4	intergenic	novelGene_343	multi-exon	EGEEAGPGDPZZEAVPK
Homo_sapiens_PB.5970.5	intergenic	novelGene_341	multi-exon	MEQFQK
Homo_sapiens_PB.5970.5	intergenic	novelGene_341	multi-exon	EZEVAEGGK
Homo_sapiens_PB.5970.5	intergenic	novelGene_341	multi-exon	ZQAEAQQZRK
Homo_sapiens_PB.5970.7	intergenic	novelGene_345	multi-exon	EGEEAGPGDPZZEAVPK
Homo_sapiens_PB.5970.7	intergenic	novelGene_345	multi-exon	CZDSGZWVPNSK
Homo_sapiens_PB.6224.15	novel_in_catalog	LSM14A	mono-exon	SZPSZR
Homo_sapiens_PB.6378.1	full-splice_match	ETHE1	multi-exon	AFTGDAZZZR
Homo_sapiens_PB.647.2	full-splice_match	LAMTOR5	multi-exon	MEATZEQHZEDTMK
Homo_sapiens_PB.690.44	incomplete-splice_match	ATP1A1	3prime_fragment	GZAGSDVSK
Homo_sapiens_PB.6936.1	full-splice_match	CCT7	multi-exon	MMPTPVZZZK
Homo_sapiens_PB.6936.2	novel_in_catalog	CCT7	intron_retention	MMPTPVZZZK
Homo_sapiens_PB.6936.3	incomplete-splice_match	CCT7	5prime_fragment	MMPTPVZZZK
Homo_sapiens_PB.6936.5	full-splice_match	CCT7	multi-exon	MMPTPVZZZK
Homo_sapiens_PB.7237.2	full-splice_match	HAT1	multi-exon	AGFGAMEK
Homo_sapiens_PB.7298.16	novel_not_in_catalog	STAT1	at_least_one_novel_splicesite	TEZZSVSEV
Homo_sapiens_PB.7298.26	novel_in_catalog	STAT1	intron_retention	TEZZSVSEV
Homo_sapiens_PB.7298.35	novel_not_in_catalog	STAT1	at_least_one_novel_splicesite	TEZZSVSEV
Homo_sapiens_PB.7298.55	incomplete-splice_match	STAT1	5prime_fragment	TEZZSVSEV
Homo_sapiens_PB.7298.56	incomplete-splice_match	STAT1	5prime_fragment	TEZZSVSEV
Homo_sapiens_PB.7298.57	incomplete-splice_match	STAT1	intron_retention	TEZZSVSEV
Homo_sapiens_PB.7298.58	novel_not_in_catalog	STAT1	at_least_one_novel_splicesite	TEZZSVSEV
Homo_sapiens_PB.7298.59	novel_not_in_catalog	STAT1	at_least_one_novel_splicesite	TEZZSVSEV
Homo_sapiens_PB.7298.60	incomplete-splice_match	STAT1	5prime_fragment	TEZZSVSEV
Homo_sapiens_PB.7298.64	novel_in_catalog	STAT1	combination_of_known_splicesites	TEZZSVSEV
Homo_sapiens_PB.7298.68	novel_in_catalog	STAT1	combination_of_known_splicesites	TEZZSVSEV
Homo_sapiens_PB.7298.70	incomplete-splice_match	STAT1	5prime_fragment	TEZZSVSEV
Homo_sapiens_PB.7298.76	novel_not_in_catalog	STAT1	at_least_one_novel_splicesite	TEZZSVSEV
Homo_sapiens_PB.7593.1	full-splice_match	CRNKL1	multi-exon	AASTAAGK
Homo_sapiens_PB.7593.2	full-splice_match	CRNKL1	multi-exon	AASTAAGK
Homo_sapiens_PB.7593.3	full-splice_match	CRNKL1	multi-exon	AASTAAGK
Homo_sapiens_PB.7593.4	full-splice_match	CRNKL1	multi-exon	AASTAAGK
Homo_sapiens_PB.7593.5	full-splice_match	CRNKL1	multi-exon	AASTAAGK
Homo_sapiens_PB.7593.6	full-splice_match	CRNKL1	multi-exon	AASTAAGK
Homo_sapiens_PB.7678.15	novel_not_in_catalog	RPN2	at_least_one_novel_splicesite	EETVZAR
Homo_sapiens_PB.7678.2	novel_not_in_catalog	RPN2	at_least_one_novel_splicesite	EETVZAR
Homo_sapiens_PB.8000.1	antisense	novelGene_TRMT2A_AS	multi-exon	VZYTGAER
Homo_sapiens_PB.8000.1	antisense	novelGene_TRMT2A_AS	multi-exon	ZQEEMK
Homo_sapiens_PB.8000.1	antisense	novelGene_TRMT2A_AS	multi-exon	SVZEZQQYAK
Homo_sapiens_PB.8000.1	antisense	novelGene_TRMT2A_AS	multi-exon	VYEZTSK
Homo_sapiens_PB.8000.2	antisense	novelGene_TRMT2A_AS	multi-exon	VZYTGAER
Homo_sapiens_PB.8000.2	antisense	novelGene_TRMT2A_AS	multi-exon	ZQEEMK
Homo_sapiens_PB.8000.2	antisense	novelGene_TRMT2A_AS	multi-exon	VYEZTSK
Homo_sapiens_PB.8000.2	antisense	novelGene_TRMT2A_AS	multi-exon	SVZEZQQYAK
Homo_sapiens_PB.8575.5	full-splice_match	SPCS1	multi-exon	MZEHZSSZPTQMDYK
Homo_sapiens_PB.8793.1	incomplete-splice_match	ATP2C1	5prime_fragment	HVSSTSSSFZEV
Homo_sapiens_PB.8793.10	incomplete-splice_match	ATP2C1	5prime_fragment	HVSSTSSSFZEV
Homo_sapiens_PB.8793.11	incomplete-splice_match	ATP2C1	5prime_fragment	HVSSTSSSFZEV
Homo_sapiens_PB.8793.12	incomplete-splice_match	ATP2C1	5prime_fragment	HVSSTSSSFZEV
Homo_sapiens_PB.8793.13	incomplete-splice_match	ATP2C1	5prime_fragment	HVSSTSSSFZEV
Homo_sapiens_PB.8793.14	incomplete-splice_match	ATP2C1	5prime_fragment	HVSSTSSSFZEV
Homo_sapiens_PB.8793.15	incomplete-splice_match	ATP2C1	5prime_fragment	HVSSTSSSFZEV
Homo_sapiens_PB.8793.17	incomplete-splice_match	ATP2C1	5prime_fragment	HVSSTSSSFZEV
Homo_sapiens_PB.8793.23	novel_not_in_catalog	ATP2C1	at_least_one_novel_splicesite	HVSSTSSSFZEV
Homo_sapiens_PB.8793.24	incomplete-splice_match	ATP2C1	5prime_fragment	HVSSTSSSFZEV
Homo_sapiens_PB.8793.25	novel_in_catalog	ATP2C1	combination_of_known_splicesites	HVSSTSSSFZEV
Homo_sapiens_PB.8793.27	incomplete-splice_match	ATP2C1	5prime_fragment	HVSSTSSSFZEV
Homo_sapiens_PB.8793.28	incomplete-splice_match	ATP2C1	5prime_fragment	HVSSTSSSFZEV
Homo_sapiens_PB.8793.29	incomplete-splice_match	ATP2C1	5prime_fragment	HVSSTSSSFZEV
Homo_sapiens_PB.8793.32	incomplete-splice_match	ATP2C1	5prime_fragment	HVSSTSSSFZEV
Homo_sapiens_PB.8793.33	incomplete-splice_match	ATP2C1	internal_fragment	HVSSTSSSFZEV
Homo_sapiens_PB.8793.34	incomplete-splice_match	ATP2C1	internal_fragment	HVSSTSSSFZEV
Homo_sapiens_PB.8793.4	incomplete-splice_match	ATP2C1	5prime_fragment	HVSSTSSSFZEV
Homo_sapiens_PB.8793.5	incomplete-splice_match	ATP2C1	5prime_fragment	HVSSTSSSFZEV
Homo_sapiens_PB.8793.7	novel_in_catalog	ATP2C1	combination_of_known_splicesites	HVSSTSSSFZEV
Homo_sapiens_PB.9029.14	novel_not_in_catalog	LRCH3	at_least_one_novel_splicesite	QQQHQZSAV
Homo_sapiens_PB.9029.15	novel_not_in_catalog	LRCH3	at_least_one_novel_splicesite	QQQHQZSAV
Homo_sapiens_PB.9106.1	novel_in_catalog	TAPT1	combination_of_known_splicesites	GRTEZSZZR
Homo_sapiens_PB.9106.2	novel_in_catalog	TAPT1	combination_of_known_splicesites	GRTEZSZZR
Homo_sapiens_PB.9106.3	novel_in_catalog	TAPT1	combination_of_known_splicesites	GRTEZSZZR
Homo_sapiens_PB.9106.4	novel_not_in_catalog	TAPT1	at_least_one_novel_splicesite	GRTEZSZZR
Homo_sapiens_PB.9252.1	full-splice_match	HNRNPDL	multi-exon	MEDMNEYSNZEEFAEGSK
Homo_sapiens_PB.9252.12	incomplete-splice_match	HNRNPDL	intron_retention	MEDMNEYSNZEEFAEGSK
Homo_sapiens_PB.9252.15	novel_in_catalog	HNRNPDL	intron_retention	MEDMNEYSNZEEFAEGSK
Homo_sapiens_PB.9252.16	incomplete-splice_match	HNRNPDL	intron_retention	MEDMNEYSNZEEFAEGSK
Homo_sapiens_PB.9252.18	novel_in_catalog	HNRNPDL	intron_retention	MEDMNEYSNZEEFAEGSK
Homo_sapiens_PB.9252.20	full-splice_match	HNRNPDL	multi-exon	MEDMNEYSNZEEFAEGSK
Homo_sapiens_PB.9252.21	incomplete-splice_match	HNRNPDL	5prime_fragment	MEDMNEYSNZEEFAEGSK
Homo_sapiens_PB.9252.3	incomplete-splice_match	HNRNPDL	intron_retention	MEDMNEYSNZEEFAEGSK
Homo_sapiens_PB.9252.4	full-splice_match	HNRNPDL	multi-exon	MEDMNEYSNZEEFAEGSK
Homo_sapiens_PB.9252.5	incomplete-splice_match	HNRNPDL	intron_retention	MEDMNEYSNZEEFAEGSK
Homo_sapiens_PB.9252.6	incomplete-splice_match	HNRNPDL	intron_retention	MEDMNEYSNZEEFAEGSK
Homo_sapiens_PB.9252.7	full-splice_match	HNRNPDL	multi-exon	MEDMNEYSNZEEFAEGSK
Homo_sapiens_PB.9252.9	full-splice_match	HNRNPDL	multi-exon	MEDMNEYSNZEEFAEGSK
Homo_sapiens_PB.9379.1	full-splice_match	PGRMC2	multi-exon	AAGDGDVK
Homo_sapiens_PB.9379.3	full-splice_match	PGRMC2	multi-exon	AAGDGDVK
Homo_sapiens_PB.9379.5	full-splice_match	PGRMC2	multi-exon	AAGDGDVK
Homo_sapiens_PB.9379.6	full-splice_match	PGRMC2	multi-exon	AAGDGDVK
Homo_sapiens_PB.9379.7	full-splice_match	PGRMC2	multi-exon	AAGDGDVK
Homo_sapiens_PB.9379.8	novel_in_catalog	PGRMC2	mono-exon	AAGDGDVK
Homo_sapiens_PB.9989.1	novel_in_catalog	NPM1	combination_of_known_junctions	MDMSPZRPQNYZFGCEZK
Homo_sapiens_PB.9989.2	novel_in_catalog	NPM1	intron_retention	MDMSPZRPQNYZFGCEZK
Macaca_mulatta_PB.10084.5	incomplete-splice_match	PML	intron_retention	SQGAQPQQVTZR
Macaca_mulatta_PB.10084.6	incomplete-splice_match	PML	intron_retention	SQGAQPQQVTZR
Macaca_mulatta_PB.10294.2	novel_in_catalog	TINF2	intron_retention	ENPVDZPATEQKE
Macaca_mulatta_PB.10294.3	novel_in_catalog	TINF2	intron_retention	ENPVDZPATEQKE
Macaca_mulatta_PB.10791.2	full-splice_match	LYPLA1	multi-exon	STPZPAZVPAARK
Macaca_mulatta_PB.10791.3	full-splice_match	LYPLA1	multi-exon	STPZPAZVPAARK
Macaca_mulatta_PB.10791.7	full-splice_match	LYPLA1	multi-exon	STPZPAZVPAARK
Macaca_mulatta_PB.1503.1	full-splice_match	CRNKL1	multi-exon	AASTAAGK
Macaca_mulatta_PB.1503.2	full-splice_match	CRNKL1	multi-exon	AASTAAGK
Macaca_mulatta_PB.1503.3	full-splice_match	CRNKL1	multi-exon	AASTAAGK
Macaca_mulatta_PB.1503.4	full-splice_match	CRNKL1	multi-exon	AASTAAGK
Macaca_mulatta_PB.1503.5	novel_not_in_catalog	CRNKL1	at_least_one_novel_splicesite	AASTAAGK
Macaca_mulatta_PB.1503.6	incomplete-splice_match	CRNKL1	5prime_fragment	AASTAAGK
Macaca_mulatta_PB.169.1	incomplete-splice_match	ELOA	5prime_fragment	AAESAZQVVEK
Macaca_mulatta_PB.169.3	full-splice_match	ELOA	multi-exon	AAESAZQVVEK
Macaca_mulatta_PB.169.4	full-splice_match	ELOA	multi-exon	AAESAZQVVEK
Macaca_mulatta_PB.1844.1	novel_not_in_catalog	ACRBP	at_least_one_novel_splicesite	RZDTDZAR
Macaca_mulatta_PB.1845.1	novel_not_in_catalog	ACRBP	at_least_one_novel_splicesite	RZDTDZAR
Macaca_mulatta_PB.1859.19	novel_in_catalog	PTPN6	combination_of_known_splicesites	AWQENSR
Macaca_mulatta_PB.216.1	full-splice_match	TMEM222	multi-exon	AEVEAPTAAETDMK
Macaca_mulatta_PB.2320.3	incomplete-splice_match	ATP2A2	internal_fragment	NYZEPGK
Macaca_mulatta_PB.2320.3	incomplete-splice_match	ATP2A2	internal_fragment	ECVQPATK
Macaca_mulatta_PB.2366.1	full-splice_match	PEBP1	multi-exon	PVDZSK
Macaca_mulatta_PB.2594.2	full-splice_match	HAT1	multi-exon	AGFGAMEK
Macaca_mulatta_PB.3124.2	incomplete-splice_match	CCT7	intron_retention	MMPTPVZZZK
Macaca_mulatta_PB.3124.4	novel_not_in_catalog	CCT7	at_least_one_novel_splicesite	MMPTPVZZZK
Macaca_mulatta_PB.3124.6	novel_in_catalog	CCT7	intron_retention	MMPTPVZZZK
Macaca_mulatta_PB.3124.8	full-splice_match	CCT7	multi-exon	MMPTPVZZZK
Macaca_mulatta_PB.3124.9	novel_in_catalog	CCT7	intron_retention	MMPTPVZZZK
Macaca_mulatta_PB.3315.7	novel_in_catalog	CARS	combination_of_known_splicesites	MNZTDZDDK
Macaca_mulatta_PB.3833.1	full-splice_match	DLAT	multi-exon	QAGTZAR
Macaca_mulatta_PB.3833.2	full-splice_match	DLAT	multi-exon	QAGTZAR
Macaca_mulatta_PB.3833.3	incomplete-splice_match	DLAT	intron_retention	QAGTZAR
Macaca_mulatta_PB.5644.1	intergenic	novelGene_338	multi-exon	EZEVAEGGK
Macaca_mulatta_PB.5644.1	intergenic	novelGene_338	multi-exon	EGEEAGPGDPZZEAVPK
Macaca_mulatta_PB.5644.1	intergenic	novelGene_338	multi-exon	ZQAEAQQZRK
Macaca_mulatta_PB.5644.1	intergenic	novelGene_338	multi-exon	CZDSGZWVPNSK
Macaca_mulatta_PB.5644.1	intergenic	novelGene_338	multi-exon	MEQFQK
Macaca_mulatta_PB.5644.2	intergenic	novelGene_337	multi-exon	CZDSGZWVPNSK
Macaca_mulatta_PB.5644.2	intergenic	novelGene_337	multi-exon	EGEEAGPGDPZZEAVPK
Macaca_mulatta_PB.5644.2	intergenic	novelGene_337	multi-exon	MEQFQK
Macaca_mulatta_PB.5644.2	intergenic	novelGene_337	multi-exon	EZEVAEGGK
Macaca_mulatta_PB.5644.2	intergenic	novelGene_337	multi-exon	ZQAEAQQZRK
Macaca_mulatta_PB.5644.4	intergenic	novelGene_339	multi-exon	MEQFQK
Macaca_mulatta_PB.5644.4	intergenic	novelGene_339	multi-exon	EZEVAEGGK
Macaca_mulatta_PB.5644.4	intergenic	novelGene_339	multi-exon	ZQAEAQQZRK
Macaca_mulatta_PB.5922.4	novel_in_catalog	MRPS12	mono-exon_by_intron_retention	ATZNQMHR
Macaca_mulatta_PB.6878.10	incomplete-splice_match	ATP2C1	5prime_fragment	HVSSTSSSFZEV
Macaca_mulatta_PB.6878.12	incomplete-splice_match	ATP2C1	5prime_fragment	HVSSTSSSFZEV
Macaca_mulatta_PB.6878.4	incomplete-splice_match	ATP2C1	5prime_fragment	HVSSTSSSFZEV
Macaca_mulatta_PB.7121.2	incomplete-splice_match	ERCC4	5prime_fragment	APZZEYER
Macaca_mulatta_PB.7303.3	full-splice_match	HERPUD1	multi-exon	MESETEPEPVTZZVK
Macaca_mulatta_PB.7303.5	full-splice_match	HERPUD1	multi-exon	MESETEPEPVTZZVK
Macaca_mulatta_PB.7303.6	novel_not_in_catalog	HERPUD1	at_least_one_novel_splicesite	MESETEPEPVTZZVK
Macaca_mulatta_PB.7303.7	novel_in_catalog	HERPUD1	combination_of_known_splicesites	MESETEPEPVTZZVK
Macaca_mulatta_PB.7303.8	incomplete-splice_match	HERPUD1	5prime_fragment	MESETEPEPVTZZVK
Macaca_mulatta_PB.8166.1	intergenic	novelGene_567	multi-exon	ZSEEZYHR
Macaca_mulatta_PB.8166.2	intergenic	novelGene_572	multi-exon	ZSEEZYHR
Macaca_mulatta_PB.8798.2	incomplete-splice_match	HDAC2	5prime_fragment	AYSQGGGK
Macaca_mulatta_PB.9011.1	full-splice_match	HNRNPDL	multi-exon	MEDMNEYSNZEEFAEGSK
Macaca_mulatta_PB.9011.11	incomplete-splice_match	HNRNPDL	5prime_fragment	MEDMNEYSNZEEFAEGSK
Macaca_mulatta_PB.9011.14	incomplete-splice_match	HNRNPDL	intron_retention	MEDMNEYSNZEEFAEGSK
Macaca_mulatta_PB.9011.5	full-splice_match	HNRNPDL	multi-exon	MEDMNEYSNZEEFAEGSK
Macaca_mulatta_PB.9011.6	incomplete-splice_match	HNRNPDL	intron_retention	MEDMNEYSNZEEFAEGSK
Pan_troglodytes_PB.10186.1	full-splice_match	VKORC1L1	multi-exon	AAPVZZR
Pan_troglodytes_PB.10595.10	novel_in_catalog	LYPLA1	combination_of_known_splicesites	STPZPAZVPAARK
Pan_troglodytes_PB.10595.2	full-splice_match	LYPLA1	multi-exon	STPZPAZVPAARK
Pan_troglodytes_PB.10595.3	full-splice_match	LYPLA1	multi-exon	STPZPAZVPAARK
Pan_troglodytes_PB.10595.4	novel_in_catalog	LYPLA1	combination_of_known_splicesites	STPZPAZVPAARK
Pan_troglodytes_PB.10595.5	full-splice_match	LYPLA1	multi-exon	STPZPAZVPAARK
Pan_troglodytes_PB.10835.1	antisense	novelGene_IQANK1_AS	multi-exon	EZWZDR
Pan_troglodytes_PB.10835.1	antisense	novelGene_IQANK1_AS	multi-exon	FQTEDDAR
Pan_troglodytes_PB.10835.1	antisense	novelGene_IQANK1_AS	multi-exon	AGDAGZFVSR
Pan_troglodytes_PB.10835.1	antisense	novelGene_IQANK1_AS	multi-exon	AZAAVPSAGSVQR
Pan_troglodytes_PB.10835.1	antisense	novelGene_IQANK1_AS	multi-exon	AZSPAER
Pan_troglodytes_PB.10835.1	antisense	novelGene_IQANK1_AS	multi-exon	ZPDGFTQZR
Pan_troglodytes_PB.10835.1	antisense	novelGene_IQANK1_AS	multi-exon	SZEQDAZR
Pan_troglodytes_PB.10835.1	antisense	novelGene_IQANK1_AS	multi-exon	VSEEGPAAR
Pan_troglodytes_PB.11198.4	novel_in_catalog	FPGS	intron_retention	GAAGZER
Pan_troglodytes_PB.11623.3	novel_not_in_catalog	SSR4	at_least_one_novel_splicesite	AZYADVGGK
Pan_troglodytes_PB.11623.5	novel_not_in_catalog	SSR4	at_least_one_novel_splicesite	AZYADVGGK
Pan_troglodytes_PB.11623.7	novel_not_in_catalog	SSR4	at_least_one_novel_splicesite	AZYADVGGK
Pan_troglodytes_PB.164.1	full-splice_match	ELOA	multi-exon	AAESAZQVVEK
Pan_troglodytes_PB.164.3	incomplete-splice_match	ELOA	5prime_fragment	AAESAZQVVEK
Pan_troglodytes_PB.164.4	full-splice_match	ELOA	multi-exon	AAESAZQVVEK
Pan_troglodytes_PB.164.5	novel_not_in_catalog	ELOA	at_least_one_novel_splicesite	AAESAZQVVEK
Pan_troglodytes_PB.1809.3	full-splice_match	ABTB2	multi-exon	AGTYSSTZK
Pan_troglodytes_PB.1809.8	novel_in_catalog	ABTB2	mono-exon	AGTYSSTZK
Pan_troglodytes_PB.2063.1	novel_not_in_catalog	MRPL21	at_least_one_novel_splicesite	ZNSZEZAPCZZ
Pan_troglodytes_PB.2063.1	novel_not_in_catalog	MRPL21	at_least_one_novel_splicesite	RZVTTPQTVZR
Pan_troglodytes_PB.2063.1	novel_not_in_catalog	MRPL21	at_least_one_novel_splicesite	VEATVZEK
Pan_troglodytes_PB.2063.1	novel_not_in_catalog	MRPL21	at_least_one_novel_splicesite	VNEZZATGQYGR
Pan_troglodytes_PB.2221.1	full-splice_match	DLAT	multi-exon	QAGTZAR
Pan_troglodytes_PB.2221.2	full-splice_match	DLAT	multi-exon	QAGTZAR
Pan_troglodytes_PB.2221.8	full-splice_match	DLAT	multi-exon	QAGTZAR
Pan_troglodytes_PB.2373.1	novel_not_in_catalog	ACRBP	at_least_one_novel_splicesite	RZDTDZAR
Pan_troglodytes_PB.2506.11	novel_in_catalog	ATP5F1B	intron_retention	EZZNNVAK
Pan_troglodytes_PB.2854.1	incomplete-splice_match	ATP2A2	5prime_fragment	ECVQPATK
Pan_troglodytes_PB.2854.1	incomplete-splice_match	ATP2A2	5prime_fragment	NYZEPGK
Pan_troglodytes_PB.2854.3	novel_in_catalog	ATP2A2	combination_of_known_splicesites	ECVQPATK
Pan_troglodytes_PB.2854.3	novel_in_catalog	ATP2A2	combination_of_known_splicesites	NYZEPGK
Pan_troglodytes_PB.2854.4	incomplete-splice_match	ATP2A2	internal_fragment	ECVQPATK
Pan_troglodytes_PB.2854.4	incomplete-splice_match	ATP2A2	internal_fragment	NYZEPGK
Pan_troglodytes_PB.2903.1	full-splice_match	PEBP1	multi-exon	PVDZSK
Pan_troglodytes_PB.2903.2	full-splice_match	PEBP1	multi-exon	PVDZSK
Pan_troglodytes_PB.3110.27	novel_in_catalog	LCP1	intron_retention	ATGDZDQDGR
Pan_troglodytes_PB.3110.31	novel_in_catalog	LCP1	intron_retention	ATGDZDQDGR
Pan_troglodytes_PB.3110.32	novel_not_in_catalog	LCP1	at_least_one_novel_splicesite	ATGDZDQDGR
Pan_troglodytes_PB.3110.83	novel_in_catalog	LCP1	intron_retention	ATGDZDQDGR
Pan_troglodytes_PB.3250.30	novel_in_catalog	HNRNPC	intron_retention	GAQGHMECZ
Pan_troglodytes_PB.3250.31	novel_in_catalog	HNRNPC	intron_retention	GAQGHMECZ
Pan_troglodytes_PB.3250.32	novel_in_catalog	HNRNPC	intron_retention	GAQGHMECZ
Pan_troglodytes_PB.3297.1	novel_in_catalog	TINF2	intron_retention	ENPVDZPATEQKE
Pan_troglodytes_PB.3297.2	novel_in_catalog	TINF2	intron_retention	ENPVDZPATEQKE
Pan_troglodytes_PB.3297.4	novel_in_catalog	TINF2	intron_retention	ENPVDZPATEQKE
Pan_troglodytes_PB.3297.5	novel_in_catalog	TINF2	intron_retention	ENPVDZPATEQKE
Pan_troglodytes_PB.3905.1	incomplete-splice_match	PML	intron_retention	SQGAQPQQVTZR
Pan_troglodytes_PB.3905.2	incomplete-splice_match	PML	intron_retention	SQGAQPQQVTZR
Pan_troglodytes_PB.4333.10	incomplete-splice_match	HERPUD1	intron_retention	MESETEPEPVTZZVK
Pan_troglodytes_PB.4333.11	incomplete-splice_match	HERPUD1	intron_retention	MESETEPEPVTZZVK
Pan_troglodytes_PB.4333.13	full-splice_match	HERPUD1	multi-exon	MESETEPEPVTZZVK
Pan_troglodytes_PB.4333.14	novel_in_catalog	HERPUD1	combination_of_known_splicesites	MESETEPEPVTZZVK
Pan_troglodytes_PB.4333.15	full-splice_match	HERPUD1	multi-exon	MESETEPEPVTZZVK
Pan_troglodytes_PB.4333.17	full-splice_match	HERPUD1	multi-exon	MESETEPEPVTZZVK
Pan_troglodytes_PB.4333.18	incomplete-splice_match	HERPUD1	5prime_fragment	MESETEPEPVTZZVK
Pan_troglodytes_PB.4333.19	incomplete-splice_match	HERPUD1	5prime_fragment	MESETEPEPVTZZVK
Pan_troglodytes_PB.4333.2	full-splice_match	HERPUD1	multi-exon	MESETEPEPVTZZVK
Pan_troglodytes_PB.4333.21	incomplete-splice_match	HERPUD1	intron_retention	MESETEPEPVTZZVK
Pan_troglodytes_PB.4333.22	incomplete-splice_match	HERPUD1	5prime_fragment	MESETEPEPVTZZVK
Pan_troglodytes_PB.4333.23	incomplete-splice_match	HERPUD1	5prime_fragment	MESETEPEPVTZZVK
Pan_troglodytes_PB.4333.24	novel_in_catalog	HERPUD1	intron_retention	MESETEPEPVTZZVK
Pan_troglodytes_PB.4333.4	incomplete-splice_match	HERPUD1	intron_retention	MESETEPEPVTZZVK
Pan_troglodytes_PB.4333.6	full-splice_match	HERPUD1	multi-exon	MESETEPEPVTZZVK
Pan_troglodytes_PB.4333.7	incomplete-splice_match	HERPUD1	intron_retention	MESETEPEPVTZZVK
Pan_troglodytes_PB.4333.9	incomplete-splice_match	HERPUD1	intron_retention	MESETEPEPVTZZVK
Pan_troglodytes_PB.5226.1	full-splice_match	ALYREF	multi-exon	ADKMDMSZDDZZK
Pan_troglodytes_PB.5611.1	intergenic	novelGene_340	multi-exon	ZQAEAQQZRK
Pan_troglodytes_PB.5611.1	intergenic	novelGene_340	multi-exon	MEQFQK
Pan_troglodytes_PB.5611.1	intergenic	novelGene_340	multi-exon	EGEEAGPGDPZZEAVPK
Pan_troglodytes_PB.5611.1	intergenic	novelGene_340	multi-exon	EZEVAEGGK
Pan_troglodytes_PB.5611.1	intergenic	novelGene_340	multi-exon	CZDSGZWVPNSK
Pan_troglodytes_PB.5611.2	intergenic	novelGene_344	multi-exon	ZQAEAQQZRK
Pan_troglodytes_PB.5611.2	intergenic	novelGene_344	multi-exon	EZEVAEGGK
Pan_troglodytes_PB.5611.2	intergenic	novelGene_344	multi-exon	MEQFQK
Pan_troglodytes_PB.5611.4	intergenic	novelGene_346	multi-exon	EGEEAGPGDPZZEAVPK
Pan_troglodytes_PB.5611.4	intergenic	novelGene_346	multi-exon	ZQAEAQQZRK
Pan_troglodytes_PB.5611.4	intergenic	novelGene_346	multi-exon	EZEVAEGGK
Pan_troglodytes_PB.5611.4	intergenic	novelGene_346	multi-exon	CZDSGZWVPNSK
Pan_troglodytes_PB.5611.4	intergenic	novelGene_346	multi-exon	MEQFQK
Pan_troglodytes_PB.5611.7	intergenic	novelGene_347	multi-exon	CZDSGZWVPNSK
Pan_troglodytes_PB.5611.7	intergenic	novelGene_347	multi-exon	EGEEAGPGDPZZEAVPK
Pan_troglodytes_PB.6309.1	full-splice_match	CRNKL1	multi-exon	AASTAAGK
Pan_troglodytes_PB.6309.2	full-splice_match	CRNKL1	multi-exon	AASTAAGK
Pan_troglodytes_PB.6309.3	full-splice_match	CRNKL1	multi-exon	AASTAAGK
Pan_troglodytes_PB.6309.4	full-splice_match	CRNKL1	multi-exon	AASTAAGK
Pan_troglodytes_PB.6309.5	full-splice_match	CRNKL1	multi-exon	AASTAAGK
Pan_troglodytes_PB.6309.6	full-splice_match	CRNKL1	multi-exon	AASTAAGK
Pan_troglodytes_PB.6309.7	full-splice_match	CRNKL1	multi-exon	AASTAAGK
Pan_troglodytes_PB.7179.1	full-splice_match	CCT7	multi-exon	MMPTPVZZZK
Pan_troglodytes_PB.7179.3	incomplete-splice_match	CCT7	5prime_fragment	MMPTPVZZZK
Pan_troglodytes_PB.7461.2	full-splice_match	HAT1	multi-exon	AGFGAMEK
Pan_troglodytes_PB.7461.3	incomplete-splice_match	HAT1	5prime_fragment	AGFGAMEK
Pan_troglodytes_PB.7521.101	novel_in_catalog	STAT1	combination_of_known_splicesites	TEZZSVSEV
Pan_troglodytes_PB.7521.41	novel_not_in_catalog	STAT1	at_least_one_novel_splicesite	TEZZSVSEV
Pan_troglodytes_PB.7521.72	incomplete-splice_match	STAT1	5prime_fragment	TEZZSVSEV
Pan_troglodytes_PB.7521.73	incomplete-splice_match	STAT1	5prime_fragment	TEZZSVSEV
Pan_troglodytes_PB.7521.74	novel_in_catalog	STAT1	combination_of_known_splicesites	TEZZSVSEV
Pan_troglodytes_PB.7521.76	novel_not_in_catalog	STAT1	at_least_one_novel_splicesite	TEZZSVSEV
Pan_troglodytes_PB.7521.77	novel_not_in_catalog	STAT1	at_least_one_novel_splicesite	TEZZSVSEV
Pan_troglodytes_PB.7521.79	incomplete-splice_match	STAT1	5prime_fragment	TEZZSVSEV
Pan_troglodytes_PB.7521.85	incomplete-splice_match	STAT1	5prime_fragment	TEZZSVSEV
Pan_troglodytes_PB.7521.86	novel_in_catalog	STAT1	combination_of_known_splicesites	TEZZSVSEV
Pan_troglodytes_PB.7521.99	novel_in_catalog	STAT1	combination_of_known_splicesites	TEZZSVSEV
Pan_troglodytes_PB.8187.1	incomplete-splice_match	ATP2C1	5prime_fragment	HVSSTSSSFZEV
Pan_troglodytes_PB.8187.11	incomplete-splice_match	ATP2C1	5prime_fragment	HVSSTSSSFZEV
Pan_troglodytes_PB.8187.12	novel_in_catalog	ATP2C1	combination_of_known_splicesites	HVSSTSSSFZEV
Pan_troglodytes_PB.8187.15	incomplete-splice_match	ATP2C1	5prime_fragment	HVSSTSSSFZEV
Pan_troglodytes_PB.8187.16	incomplete-splice_match	ATP2C1	5prime_fragment	HVSSTSSSFZEV
Pan_troglodytes_PB.8187.19	incomplete-splice_match	ATP2C1	5prime_fragment	HVSSTSSSFZEV
Pan_troglodytes_PB.8187.2	incomplete-splice_match	ATP2C1	5prime_fragment	HVSSTSSSFZEV
Pan_troglodytes_PB.8187.20	novel_in_catalog	ATP2C1	combination_of_known_splicesites	HVSSTSSSFZEV
Pan_troglodytes_PB.8187.21	novel_not_in_catalog	ATP2C1	at_least_one_novel_splicesite	HVSSTSSSFZEV
Pan_troglodytes_PB.8187.23	incomplete-splice_match	ATP2C1	5prime_fragment	HVSSTSSSFZEV
Pan_troglodytes_PB.8187.29	incomplete-splice_match	ATP2C1	5prime_fragment	HVSSTSSSFZEV
Pan_troglodytes_PB.8187.3	incomplete-splice_match	ATP2C1	5prime_fragment	HVSSTSSSFZEV
Pan_troglodytes_PB.8187.30	incomplete-splice_match	ATP2C1	5prime_fragment	HVSSTSSSFZEV
Pan_troglodytes_PB.8187.35	novel_in_catalog	ATP2C1	combination_of_known_splicesites	HVSSTSSSFZEV
Pan_troglodytes_PB.8187.37	incomplete-splice_match	ATP2C1	5prime_fragment	HVSSTSSSFZEV
Pan_troglodytes_PB.8187.40	novel_in_catalog	ATP2C1	combination_of_known_splicesites	HVSSTSSSFZEV
Pan_troglodytes_PB.8187.41	incomplete-splice_match	ATP2C1	5prime_fragment	HVSSTSSSFZEV
Pan_troglodytes_PB.8187.45	incomplete-splice_match	ATP2C1	5prime_fragment	HVSSTSSSFZEV
Pan_troglodytes_PB.8187.47	incomplete-splice_match	ATP2C1	internal_fragment	HVSSTSSSFZEV
Pan_troglodytes_PB.8187.49	incomplete-splice_match	ATP2C1	internal_fragment	HVSSTSSSFZEV
Pan_troglodytes_PB.8187.50	incomplete-splice_match	ATP2C1	internal_fragment	HVSSTSSSFZEV
Pan_troglodytes_PB.8187.7	incomplete-splice_match	ATP2C1	5prime_fragment	HVSSTSSSFZEV
Pan_troglodytes_PB.8484.1	novel_in_catalog	TAPT1	combination_of_known_splicesites	GRTEZSZZR
Pan_troglodytes_PB.8484.2	novel_in_catalog	TAPT1	combination_of_known_splicesites	GRTEZSZZR
Pan_troglodytes_PB.8484.4	novel_in_catalog	TAPT1	combination_of_known_splicesites	GRTEZSZZR
Pan_troglodytes_PB.8553.1	incomplete-splice_match	HNRNPDL	intron_retention	MEDMNEYSNZEEFAEGSK
Pan_troglodytes_PB.8553.10	incomplete-splice_match	HNRNPDL	intron_retention	MEDMNEYSNZEEFAEGSK
Pan_troglodytes_PB.8553.11	full-splice_match	HNRNPDL	multi-exon	MEDMNEYSNZEEFAEGSK
Pan_troglodytes_PB.8553.12	full-splice_match	HNRNPDL	multi-exon	MEDMNEYSNZEEFAEGSK
Pan_troglodytes_PB.8553.13	incomplete-splice_match	HNRNPDL	intron_retention	MEDMNEYSNZEEFAEGSK
Pan_troglodytes_PB.8553.14	novel_in_catalog	HNRNPDL	intron_retention	MEDMNEYSNZEEFAEGSK
Pan_troglodytes_PB.8553.15	full-splice_match	HNRNPDL	multi-exon	MEDMNEYSNZEEFAEGSK
Pan_troglodytes_PB.8553.16	full-splice_match	HNRNPDL	multi-exon	MEDMNEYSNZEEFAEGSK
Pan_troglodytes_PB.8553.17	full-splice_match	HNRNPDL	multi-exon	MEDMNEYSNZEEFAEGSK
Pan_troglodytes_PB.8553.2	full-splice_match	HNRNPDL	multi-exon	MEDMNEYSNZEEFAEGSK
Pan_troglodytes_PB.8553.3	full-splice_match	HNRNPDL	multi-exon	MEDMNEYSNZEEFAEGSK
Pan_troglodytes_PB.8553.6	full-splice_match	HNRNPDL	multi-exon	MEDMNEYSNZEEFAEGSK
Pan_troglodytes_PB.8553.7	incomplete-splice_match	HNRNPDL	5prime_fragment	MEDMNEYSNZEEFAEGSK
Pan_troglodytes_PB.8553.9	incomplete-splice_match	HNRNPDL	intron_retention	MEDMNEYSNZEEFAEGSK
Pan_troglodytes_PB.8674.15	novel_not_in_catalog	PPA2	at_least_one_novel_splicesite	AZYHTEER
Pan_troglodytes_PB.8674.15	novel_not_in_catalog	PPA2	at_least_one_novel_splicesite	MAZYHTEER
Pan_troglodytes_PB.8729.1	full-splice_match	PGRMC2	multi-exon	AAGDGDVK
Pan_troglodytes_PB.8729.3	full-splice_match	PGRMC2	multi-exon	AAGDGDVK
Pan_troglodytes_PB.9308.1	novel_in_catalog	NPM1	combination_of_known_junctions	MDMSPZRPQNYZFGCEZK
Pan_troglodytes_PB.9308.2	full-splice_match	NPM1	multi-exon	MDMSPZRPQNYZFGCEZK
Pan_troglodytes_PB.9595.17	novel_not_in_catalog	PATR-DPB1	at_least_one_novel_splicesite	FNEDZHK
Pan_troglodytes_PB.9595.21	novel_not_in_catalog	PATR-DPB1	at_least_one_novel_splicesite	FNEDZHK
Pan_troglodytes_PB.9776.11	full-splice_match	TMEM30A	multi-exon	AMNYNAK
Pan_troglodytes_PB.9884.4	full-splice_match	HDAC2	multi-exon	AYSQGGGK
Pongo_abelii_PB.1644.2	full-splice_match	ABTB2	multi-exon	AGTYSSTZK
Pongo_abelii_PB.1644.3	incomplete-splice_match	ABTB2	5prime_fragment	AGTYSSTZK
Pongo_abelii_PB.2090.1	full-splice_match	TWF1	multi-exon	SHQTGZQASEDVK
Pongo_abelii_PB.2410.2	full-splice_match	PEBP1	multi-exon	PVDZSK
Pongo_abelii_PB.2410.3	full-splice_match	PEBP1	multi-exon	PVDZSK
Pongo_abelii_PB.2687.21	novel_in_catalog	HNRNPC	intron_retention	GAQGHMECZ
Pongo_abelii_PB.2724.1	novel_in_catalog	TINF2	intron_retention	ENPVDZPATEQKE
Pongo_abelii_PB.2724.2	novel_in_catalog	TINF2	intron_retention	ENPVDZPATEQKE
Pongo_abelii_PB.2724.3	novel_in_catalog	TINF2	intron_retention	ENPVDZPATEQKE
Pongo_abelii_PB.3624.1	novel_not_in_catalog	HERPUD1	at_least_one_novel_splicesite	MESETEPEPVTZZVK
Pongo_abelii_PB.3624.11	novel_in_catalog	HERPUD1	intron_retention	MESETEPEPVTZZVK
Pongo_abelii_PB.3624.13	novel_in_catalog	HERPUD1	combination_of_known_splicesites	MESETEPEPVTZZVK
Pongo_abelii_PB.3624.7	full-splice_match	HERPUD1	multi-exon	MESETEPEPVTZZVK
Pongo_abelii_PB.3741.2	full-splice_match	KARS	multi-exon	AAVQAAEVKVDGSEPK
Pongo_abelii_PB.3741.2	full-splice_match	KARS	multi-exon	AAVQAAEVK
Pongo_abelii_PB.4299.1	full-splice_match	ALYREF	multi-exon	ADKMDMSZDDZZK
Pongo_abelii_PB.4651.1	intergenic	novelGene_348	multi-exon	ZQAEAQQZRK
Pongo_abelii_PB.4651.1	intergenic	novelGene_348	multi-exon	MEQFQK
Pongo_abelii_PB.4651.1	intergenic	novelGene_348	multi-exon	EZEVAEGGK
Pongo_abelii_PB.5176.1	full-splice_match	CRNKL1	multi-exon	AASTAAGK
Pongo_abelii_PB.5176.2	full-splice_match	CRNKL1	multi-exon	AASTAAGK
Pongo_abelii_PB.5176.3	full-splice_match	CRNKL1	multi-exon	AASTAAGK
Pongo_abelii_PB.5176.4	full-splice_match	CRNKL1	multi-exon	AASTAAGK
Pongo_abelii_PB.6179.1	full-splice_match	HAT1	multi-exon	AGFGAMEK
Pongo_abelii_PB.6635.1	full-splice_match	SPCS1	multi-exon	MZEHZSSZPTQMDYK
Pongo_abelii_PB.7207.1	full-splice_match	HNRNPDL	multi-exon	MEDMNEYSNZEEFAEGSK
Pongo_abelii_PB.7207.10	incomplete-splice_match	HNRNPDL	intron_retention	MEDMNEYSNZEEFAEGSK
Pongo_abelii_PB.7207.12	full-splice_match	HNRNPDL	multi-exon	MEDMNEYSNZEEFAEGSK
Pongo_abelii_PB.7207.2	full-splice_match	HNRNPDL	multi-exon	MEDMNEYSNZEEFAEGSK
Pongo_abelii_PB.7207.3	incomplete-splice_match	HNRNPDL	intron_retention	MEDMNEYSNZEEFAEGSK
Pongo_abelii_PB.7207.4	full-splice_match	HNRNPDL	multi-exon	MEDMNEYSNZEEFAEGSK
Pongo_abelii_PB.7207.5	full-splice_match	HNRNPDL	multi-exon	MEDMNEYSNZEEFAEGSK
Pongo_abelii_PB.7207.6	incomplete-splice_match	HNRNPDL	intron_retention	MEDMNEYSNZEEFAEGSK
Pongo_abelii_PB.7207.7	novel_in_catalog	HNRNPDL	intron_retention	MEDMNEYSNZEEFAEGSK
Pongo_abelii_PB.7207.8	full-splice_match	HNRNPDL	multi-exon	MEDMNEYSNZEEFAEGSK
Pongo_abelii_PB.7306.1	full-splice_match	PGRMC2	multi-exon	AAGDGDVK
Pongo_abelii_PB.7306.2	full-splice_match	PGRMC2	multi-exon	AAGDGDVK
Pongo_abelii_PB.7306.3	full-splice_match	PGRMC2	multi-exon	AAGDGDVK
Pongo_abelii_PB.7306.4	full-splice_match	PGRMC2	multi-exon	AAGDGDVK
Pongo_abelii_PB.8233.4	full-splice_match	HDAC2	multi-exon	AYSQGGGK
Pongo_abelii_PB.8233.5	incomplete-splice_match	HDAC2	5prime_fragment	AYSQGGGK
Pongo_abelii_PB.8233.6	incomplete-splice_match	HDAC2	5prime_fragment	AYSQGGGK
Pongo_abelii_PB.866.3	incomplete-splice_match	ELOA	5prime_fragment	AAESAZQVVEK
