## Supplementary Data 3 for "Transcriptome innovations in primates revealed by single-molecule long-read sequencing": human_novel_peptides_refseq.txt

isoform	sqanti_class	associated_gene	sqanti_class2	converted_peptide_IL_to_Z
Gorilla_gorilla_PB.10766.1	full-splice_match	ENSG00000102024	multi-exon	ATTQZSKDEZDEZK
Gorilla_gorilla_PB.149.1	full-splice_match	ENSG00000011007	multi-exon	AAESAZQVVEK
Gorilla_gorilla_PB.149.2	full-splice_match	ENSG00000011007	multi-exon	AAESAZQVVEK
Gorilla_gorilla_PB.149.3	novel_not_in_catalog	ENSG00000011007	at_least_one_novel_splicesite	AAESAZQVVEK
Gorilla_gorilla_PB.2162.1	novel_in_catalog	ENSG00000111640	intron_retention	TTVHAZTATQK
Gorilla_gorilla_PB.2181.12	novel_in_catalog	ENSG00000111679	combination_of_known_splicesites	AWQENSR
Gorilla_gorilla_PB.2181.22	incomplete-splice_match	ENSG00000111679	3prime_fragment	AWQENSR
Gorilla_gorilla_PB.2269.11	incomplete-splice_match	ENSG00000110955	intron_retention	DGTEGZVR
Gorilla_gorilla_PB.2269.2	novel_in_catalog	ENSG00000110955	intron_retention	EZZNNVAK
Gorilla_gorilla_PB.2269.5	novel_in_catalog	ENSG00000110955	intron_retention	DGTEGZVR
Gorilla_gorilla_PB.3008.10	full-splice_match	ENSG00000092199	multi-exon	GAQGHMECZ
Gorilla_gorilla_PB.3008.13	novel_in_catalog	ENSG00000092199	intron_retention	GAQGHMECZ
Gorilla_gorilla_PB.3344.4	full-splice_match	ENSG00000140319	multi-exon	AYSNZZR
Gorilla_gorilla_PB.3758.7	incomplete-splice_match	ENSG00000103423	3prime_fragment	EZTFNQAAK
Gorilla_gorilla_PB.5043.1	novel_in_catalog	ENSG00000128626	mono-exon_by_intron_retention	ATZNQMHR
Gorilla_gorilla_PB.5208.2	novel_in_catalog	ENSG00000104951	intron_retention	AZNQAZK
Gorilla_gorilla_PB.7535.1	full-splice_match	ENSG00000152795	multi-exon	MEDMNEYSNZEEFAEGSK
Gorilla_gorilla_PB.7535.11	novel_in_catalog	ENSG00000152795	intron_retention	MEDMNEYSNZEEFAEGSK
Gorilla_gorilla_PB.7535.13	incomplete-splice_match	ENSG00000152795	5prime_fragment	MEDMNEYSNZEEFAEGSK
Gorilla_gorilla_PB.7535.2	full-splice_match	ENSG00000152795	multi-exon	MEDMNEYSNZEEFAEGSK
Gorilla_gorilla_PB.7535.3	full-splice_match	ENSG00000152795	multi-exon	MEDMNEYSNZEEFAEGSK
Gorilla_gorilla_PB.7535.5	full-splice_match	ENSG00000152795	multi-exon	MEDMNEYSNZEEFAEGSK
Gorilla_gorilla_PB.7535.6	full-splice_match	ENSG00000152795	multi-exon	MEDMNEYSNZEEFAEGSK
Gorilla_gorilla_PB.7535.8	novel_in_catalog	ENSG00000152795	intron_retention	MEDMNEYSNZEEFAEGSK
Gorilla_gorilla_PB.7535.9	novel_in_catalog	ENSG00000152795	intron_retention	MEDMNEYSNZEEFAEGSK
Gorilla_gorilla_PB.798.1	full-splice_match	ENSG00000143149	multi-exon	MSTGTFVVSQPZNYR
Gorilla_gorilla_PB.8401.12	novel_in_catalog	ENSG00000015479	combination_of_known_junctions	NDDGZVEZK
Gorilla_gorilla_PB.8401.12	novel_in_catalog	ENSG00000015479	combination_of_known_junctions	SGDKNDDGZVEZK
Gorilla_gorilla_PB.8401.14	novel_in_catalog	ENSG00000015479	combination_of_known_junctions	NDDGZVEZK
Gorilla_gorilla_PB.8401.14	novel_in_catalog	ENSG00000015479	combination_of_known_junctions	SGDKNDDGZVEZK
Gorilla_gorilla_PB.8401.19	novel_in_catalog	ENSG00000015479	combination_of_known_junctions	SGDKNDDGZVEZK
Gorilla_gorilla_PB.8401.19	novel_in_catalog	ENSG00000015479	combination_of_known_junctions	NDDGZVEZK
Gorilla_gorilla_PB.8401.22	novel_in_catalog	ENSG00000015479	combination_of_known_junctions	NDDGZVEZK
Gorilla_gorilla_PB.8401.22	novel_in_catalog	ENSG00000015479	combination_of_known_junctions	SGDKNDDGZVEZK
Gorilla_gorilla_PB.8401.23	novel_in_catalog	ENSG00000015479	combination_of_known_junctions	SGDKNDDGZVEZK
Gorilla_gorilla_PB.8401.23	novel_in_catalog	ENSG00000015479	combination_of_known_junctions	NDDGZVEZK
Gorilla_gorilla_PB.8402.1	novel_in_catalog	ENSG00000015479	combination_of_known_junctions	SGDKNDDGZVEZK
Gorilla_gorilla_PB.8402.1	novel_in_catalog	ENSG00000015479	combination_of_known_junctions	NDDGZVEZK
Gorilla_gorilla_PB.8759.5	novel_in_catalog	ENSG00000231389	combination_of_known_splicesites	DPPEVTVFPK
Gorilla_gorilla_PB.8760.7	novel_in_catalog	ENSG00000223865	combination_of_known_junctions	FNEDZHK
Gorilla_gorilla_PB.9801.5	incomplete-splice_match	ENSG00000147548	5prime_fragment	EQVGFZHVES
Homo_sapiens_PB.1019.1	incomplete-splice_match	ENSG00000047410	3prime_fragment	QZVDSZVR
Homo_sapiens_PB.11507.7	incomplete-splice_match	ENSG00000147548	5prime_fragment	EQVGFZHVES
Homo_sapiens_PB.11549.1	full-splice_match	ENSG00000120992	multi-exon	STPZPAZVPAARK
Homo_sapiens_PB.11549.10	novel_in_catalog	ENSG00000120992	combination_of_known_splicesites	STPZPAZVPAARK
Homo_sapiens_PB.11549.12	full-splice_match	ENSG00000120992	multi-exon	STPZPAZVPAARK
Homo_sapiens_PB.11549.3	novel_in_catalog	ENSG00000120992	combination_of_known_junctions	STPZPAZVPAARK
Homo_sapiens_PB.11549.9	full-splice_match	ENSG00000120992	multi-exon	STPZPAZVPAARK
Homo_sapiens_PB.12626.1	full-splice_match	ENSG00000102024	multi-exon	ATTQZSKDEZDEZK
Homo_sapiens_PB.12626.2	full-splice_match	ENSG00000102024	multi-exon	ATTQZSKDEZDEZK
Homo_sapiens_PB.12626.3	full-splice_match	ENSG00000102024	multi-exon	ATTQZSKDEZDEZK
Homo_sapiens_PB.12626.4	full-splice_match	ENSG00000102024	multi-exon	ATTQZSKDEZDEZK
Homo_sapiens_PB.175.5	incomplete-splice_match	ENSG00000011007	5prime_fragment	AAESAZQVVEK
Homo_sapiens_PB.175.6	full-splice_match	ENSG00000011007	multi-exon	AAESAZQVVEK
Homo_sapiens_PB.175.7	full-splice_match	ENSG00000011007	multi-exon	AAESAZQVVEK
Homo_sapiens_PB.175.8	full-splice_match	ENSG00000011007	multi-exon	AAESAZQVVEK
Homo_sapiens_PB.2490.11	novel_in_catalog	ENSG00000111640	intron_retention	TTVHAZTATQK
Homo_sapiens_PB.2510.33	novel_in_catalog	ENSG00000111679	intron_retention	AWQENSR
Homo_sapiens_PB.2880.13	novel_in_catalog	ENSG00000058272	combination_of_known_junctions	ZTTGSSSAGTQSR
Homo_sapiens_PB.2880.6	novel_in_catalog	ENSG00000058272	combination_of_known_junctions	ZTTGSSSAGTQSR
Homo_sapiens_PB.2880.8	full-splice_match	ENSG00000058272	multi-exon	ZTTGSSSAGTQSR
Homo_sapiens_PB.3244.15	full-splice_match	ENSG00000120694	multi-exon	EZNNTCEPVVTQPK
Homo_sapiens_PB.3430.15	full-splice_match	ENSG00000092199	multi-exon	GAQGHMECZ
Homo_sapiens_PB.3430.16	full-splice_match	ENSG00000092199	multi-exon	GAQGHMECZ
Homo_sapiens_PB.690.44	incomplete-splice_match	ENSG00000163399	3prime_fragment	GZAGSDVSK
Homo_sapiens_PB.9252.1	full-splice_match	ENSG00000152795	multi-exon	MEDMNEYSNZEEFAEGSK
Homo_sapiens_PB.9252.12	novel_in_catalog	ENSG00000152795	intron_retention	MEDMNEYSNZEEFAEGSK
Homo_sapiens_PB.9252.15	novel_in_catalog	ENSG00000152795	intron_retention	MEDMNEYSNZEEFAEGSK
Homo_sapiens_PB.9252.16	novel_in_catalog	ENSG00000152795	intron_retention	MEDMNEYSNZEEFAEGSK
Homo_sapiens_PB.9252.18	novel_in_catalog	ENSG00000152795	intron_retention	MEDMNEYSNZEEFAEGSK
Homo_sapiens_PB.9252.20	incomplete-splice_match	ENSG00000152795	5prime_fragment	MEDMNEYSNZEEFAEGSK
Homo_sapiens_PB.9252.21	incomplete-splice_match	ENSG00000152795	intron_retention	MEDMNEYSNZEEFAEGSK
Homo_sapiens_PB.9252.3	full-splice_match	ENSG00000152795	multi-exon	MEDMNEYSNZEEFAEGSK
Homo_sapiens_PB.9252.4	full-splice_match	ENSG00000152795	multi-exon	MEDMNEYSNZEEFAEGSK
Homo_sapiens_PB.9252.5	full-splice_match	ENSG00000152795	multi-exon	MEDMNEYSNZEEFAEGSK
Homo_sapiens_PB.9252.6	novel_in_catalog	ENSG00000152795	intron_retention	MEDMNEYSNZEEFAEGSK
Homo_sapiens_PB.9252.7	novel_in_catalog	ENSG00000152795	intron_retention	MEDMNEYSNZEEFAEGSK
Homo_sapiens_PB.9252.9	full-splice_match	ENSG00000152795	multi-exon	MEDMNEYSNZEEFAEGSK
Homo_sapiens_PB.927.1	full-splice_match	ENSG00000143149	multi-exon	MSTGTFVVSQPZNYR
Homo_sapiens_PB.927.2	full-splice_match	ENSG00000143149	multi-exon	MSTGTFVVSQPZNYR
Homo_sapiens_PB.927.3	full-splice_match	ENSG00000143149	multi-exon	MSTGTFVVSQPZNYR
Homo_sapiens_PB.9868.17	novel_in_catalog	ENSG00000015479	combination_of_known_junctions	NDDGZVEZK
Homo_sapiens_PB.9868.17	novel_in_catalog	ENSG00000015479	combination_of_known_junctions	SGDKNDDGZVEZK
Homo_sapiens_PB.9868.20	novel_in_catalog	ENSG00000015479	combination_of_known_junctions	SGDKNDDGZVEZK
Homo_sapiens_PB.9868.20	novel_in_catalog	ENSG00000015479	combination_of_known_junctions	NDDGZVEZK
Homo_sapiens_PB.9868.21	novel_in_catalog	ENSG00000015479	combination_of_known_junctions	SGDKNDDGZVEZK
Homo_sapiens_PB.9868.21	novel_in_catalog	ENSG00000015479	combination_of_known_junctions	NDDGZVEZK
Homo_sapiens_PB.9868.24	novel_in_catalog	ENSG00000015479	combination_of_known_junctions	NDDGZVEZK
Homo_sapiens_PB.9868.24	novel_in_catalog	ENSG00000015479	combination_of_known_junctions	SGDKNDDGZVEZK
Homo_sapiens_PB.9869.3	novel_in_catalog	ENSG00000015479	combination_of_known_junctions	SGDKNDDGZVEZK
Homo_sapiens_PB.9869.3	novel_in_catalog	ENSG00000015479	combination_of_known_junctions	NDDGZVEZK
Macaca_mulatta_PB.10753.3	incomplete-splice_match	ENSG00000147548	5prime_fragment	EQVGFZHVES
Macaca_mulatta_PB.10791.2	novel_in_catalog	ENSG00000120992	combination_of_known_junctions	STPZPAZVPAARK
Macaca_mulatta_PB.10791.3	full-splice_match	ENSG00000120992	multi-exon	STPZPAZVPAARK
Macaca_mulatta_PB.10791.7	full-splice_match	ENSG00000120992	multi-exon	STPZPAZVPAARK
Macaca_mulatta_PB.1134.2	full-splice_match	ENSG00000143149	multi-exon	MSTGTFVVSQPZNYR
Macaca_mulatta_PB.11862.1	full-splice_match	ENSG00000102024	multi-exon	ATTQZSKDEZDEZK
Macaca_mulatta_PB.169.1	incomplete-splice_match	ENSG00000011007	5prime_fragment	AAESAZQVVEK
Macaca_mulatta_PB.169.3	full-splice_match	ENSG00000011007	multi-exon	AAESAZQVVEK
Macaca_mulatta_PB.169.4	full-splice_match	ENSG00000011007	multi-exon	AAESAZQVVEK
Macaca_mulatta_PB.1859.19	novel_in_catalog	ENSG00000111679	combination_of_known_splicesites	AWQENSR
Macaca_mulatta_PB.1859.6	novel_in_catalog	ENSG00000111679	intron_retention	AWQENSR
Macaca_mulatta_PB.2211.4	novel_in_catalog	ENSG00000058272	combination_of_known_junctions	ZTTGSSSAGTQSR
Macaca_mulatta_PB.2211.8	full-splice_match	ENSG00000058272	multi-exon	ZTTGSSSAGTQSR
Macaca_mulatta_PB.5922.4	novel_in_catalog	ENSG00000128626	mono-exon_by_intron_retention	ATZNQMHR
Macaca_mulatta_PB.7708.2	full-splice_match	ENSG00000165178	multi-exon	AZADYEK
Macaca_mulatta_PB.7708.4	novel_in_catalog	ENSG00000165178	intron_retention	AZADYEK
Macaca_mulatta_PB.9011.1	full-splice_match	ENSG00000152795	multi-exon	MEDMNEYSNZEEFAEGSK
Macaca_mulatta_PB.9011.11	incomplete-splice_match	ENSG00000152795	5prime_fragment	MEDMNEYSNZEEFAEGSK
Macaca_mulatta_PB.9011.14	novel_in_catalog	ENSG00000152795	intron_retention	MEDMNEYSNZEEFAEGSK
Macaca_mulatta_PB.9011.5	novel_in_catalog	ENSG00000152795	intron_retention	MEDMNEYSNZEEFAEGSK
Macaca_mulatta_PB.9011.6	full-splice_match	ENSG00000152795	multi-exon	MEDMNEYSNZEEFAEGSK
Macaca_mulatta_PB.9634.13	novel_in_catalog	ENSG00000015479	combination_of_known_junctions	SGDKNDDGZVEZK
Macaca_mulatta_PB.9634.13	novel_in_catalog	ENSG00000015479	combination_of_known_junctions	NDDGZVEZK
Macaca_mulatta_PB.9634.18	novel_in_catalog	ENSG00000015479	combination_of_known_junctions	SGDKNDDGZVEZK
Macaca_mulatta_PB.9634.18	novel_in_catalog	ENSG00000015479	combination_of_known_junctions	NDDGZVEZK
Macaca_mulatta_PB.9634.2	novel_in_catalog	ENSG00000015479	combination_of_known_junctions	NDDGZVEZK
Macaca_mulatta_PB.9634.2	novel_in_catalog	ENSG00000015479	combination_of_known_junctions	SGDKNDDGZVEZK
Macaca_mulatta_PB.9634.28	novel_in_catalog	ENSG00000015479	combination_of_known_junctions	NDDGZVEZK
Macaca_mulatta_PB.9634.28	novel_in_catalog	ENSG00000015479	combination_of_known_junctions	SGDKNDDGZVEZK
Macaca_mulatta_PB.9635.1	novel_in_catalog	ENSG00000015479	combination_of_known_junctions	SGDKNDDGZVEZK
Macaca_mulatta_PB.9635.1	novel_in_catalog	ENSG00000015479	combination_of_known_junctions	NDDGZVEZK
Pan_troglodytes_PB.10560.4	incomplete-splice_match	ENSG00000147548	5prime_fragment	EQVGFZHVES
Pan_troglodytes_PB.10595.10	full-splice_match	ENSG00000120992	multi-exon	STPZPAZVPAARK
Pan_troglodytes_PB.10595.2	full-splice_match	ENSG00000120992	multi-exon	STPZPAZVPAARK
Pan_troglodytes_PB.10595.3	full-splice_match	ENSG00000120992	multi-exon	STPZPAZVPAARK
Pan_troglodytes_PB.10595.4	novel_in_catalog	ENSG00000120992	combination_of_known_splicesites	STPZPAZVPAARK
Pan_troglodytes_PB.10595.5	novel_in_catalog	ENSG00000120992	combination_of_known_junctions	STPZPAZVPAARK
Pan_troglodytes_PB.164.1	full-splice_match	ENSG00000011007	multi-exon	AAESAZQVVEK
Pan_troglodytes_PB.164.3	incomplete-splice_match	ENSG00000011007	5prime_fragment	AAESAZQVVEK
Pan_troglodytes_PB.164.4	full-splice_match	ENSG00000011007	multi-exon	AAESAZQVVEK
Pan_troglodytes_PB.164.5	novel_not_in_catalog	ENSG00000011007	at_least_one_novel_splicesite	AAESAZQVVEK
Pan_troglodytes_PB.2506.11	novel_in_catalog	ENSG00000110955	intron_retention	EZZNNVAK
Pan_troglodytes_PB.2737.10	novel_in_catalog	ENSG00000058272	combination_of_known_junctions	ZTTGSSSAGTQSR
Pan_troglodytes_PB.2737.4	novel_in_catalog	ENSG00000058272	combination_of_known_junctions	ZTTGSSSAGTQSR
Pan_troglodytes_PB.2737.7	novel_in_catalog	ENSG00000058272	combination_of_known_junctions	ZTTGSSSAGTQSR
Pan_troglodytes_PB.2737.8	full-splice_match	ENSG00000058272	multi-exon	ZTTGSSSAGTQSR
Pan_troglodytes_PB.3250.30	novel_in_catalog	ENSG00000092199	intron_retention	GAQGHMECZ
Pan_troglodytes_PB.3250.31	full-splice_match	ENSG00000092199	multi-exon	GAQGHMECZ
Pan_troglodytes_PB.3250.32	full-splice_match	ENSG00000092199	multi-exon	GAQGHMECZ
Pan_troglodytes_PB.8553.1	full-splice_match	ENSG00000152795	multi-exon	MEDMNEYSNZEEFAEGSK
Pan_troglodytes_PB.8553.10	novel_in_catalog	ENSG00000152795	intron_retention	MEDMNEYSNZEEFAEGSK
Pan_troglodytes_PB.8553.11	full-splice_match	ENSG00000152795	multi-exon	MEDMNEYSNZEEFAEGSK
Pan_troglodytes_PB.8553.12	full-splice_match	ENSG00000152795	multi-exon	MEDMNEYSNZEEFAEGSK
Pan_troglodytes_PB.8553.13	novel_in_catalog	ENSG00000152795	intron_retention	MEDMNEYSNZEEFAEGSK
Pan_troglodytes_PB.8553.14	novel_in_catalog	ENSG00000152795	intron_retention	MEDMNEYSNZEEFAEGSK
Pan_troglodytes_PB.8553.15	full-splice_match	ENSG00000152795	multi-exon	MEDMNEYSNZEEFAEGSK
Pan_troglodytes_PB.8553.16	incomplete-splice_match	ENSG00000152795	5prime_fragment	MEDMNEYSNZEEFAEGSK
Pan_troglodytes_PB.8553.17	full-splice_match	ENSG00000152795	multi-exon	MEDMNEYSNZEEFAEGSK
Pan_troglodytes_PB.8553.2	full-splice_match	ENSG00000152795	multi-exon	MEDMNEYSNZEEFAEGSK
Pan_troglodytes_PB.8553.3	full-splice_match	ENSG00000152795	multi-exon	MEDMNEYSNZEEFAEGSK
Pan_troglodytes_PB.8553.6	novel_in_catalog	ENSG00000152795	intron_retention	MEDMNEYSNZEEFAEGSK
Pan_troglodytes_PB.8553.7	incomplete-splice_match	ENSG00000152795	5prime_fragment	MEDMNEYSNZEEFAEGSK
Pan_troglodytes_PB.8553.9	novel_in_catalog	ENSG00000152795	intron_retention	MEDMNEYSNZEEFAEGSK
Pan_troglodytes_PB.859.1	full-splice_match	ENSG00000143149	multi-exon	MSTGTFVVSQPZNYR
Pan_troglodytes_PB.859.2	full-splice_match	ENSG00000143149	multi-exon	MSTGTFVVSQPZNYR
Pan_troglodytes_PB.859.4	full-splice_match	ENSG00000143149	multi-exon	MSTGTFVVSQPZNYR
Pan_troglodytes_PB.9190.11	novel_in_catalog	ENSG00000015479	combination_of_known_junctions	NDDGZVEZK
Pan_troglodytes_PB.9190.11	novel_in_catalog	ENSG00000015479	combination_of_known_junctions	SGDKNDDGZVEZK
Pan_troglodytes_PB.9190.15	novel_in_catalog	ENSG00000015479	combination_of_known_splicesites	NDDGZVEZK
Pan_troglodytes_PB.9190.15	novel_in_catalog	ENSG00000015479	combination_of_known_splicesites	SGDKNDDGZVEZK
Pan_troglodytes_PB.9190.19	novel_in_catalog	ENSG00000015479	combination_of_known_junctions	SGDKNDDGZVEZK
Pan_troglodytes_PB.9190.19	novel_in_catalog	ENSG00000015479	combination_of_known_junctions	NDDGZVEZK
Pan_troglodytes_PB.9190.23	novel_in_catalog	ENSG00000015479	combination_of_known_junctions	SGDKNDDGZVEZK
Pan_troglodytes_PB.9190.23	novel_in_catalog	ENSG00000015479	combination_of_known_junctions	NDDGZVEZK
Pan_troglodytes_PB.9190.28	novel_in_catalog	ENSG00000015479	combination_of_known_junctions	SGDKNDDGZVEZK
Pan_troglodytes_PB.9190.28	novel_in_catalog	ENSG00000015479	combination_of_known_junctions	NDDGZVEZK
Pan_troglodytes_PB.9190.32	novel_in_catalog	ENSG00000015479	combination_of_known_junctions	SGDKNDDGZVEZK
Pan_troglodytes_PB.9190.32	novel_in_catalog	ENSG00000015479	combination_of_known_junctions	NDDGZVEZK
Pan_troglodytes_PB.9190.33	novel_in_catalog	ENSG00000015479	intron_retention	NDDGZVEZK
Pan_troglodytes_PB.9190.33	novel_in_catalog	ENSG00000015479	intron_retention	SGDKNDDGZVEZK
Pan_troglodytes_PB.9190.36	novel_in_catalog	ENSG00000015479	combination_of_known_junctions	SGDKNDDGZVEZK
Pan_troglodytes_PB.9190.36	novel_in_catalog	ENSG00000015479	combination_of_known_junctions	NDDGZVEZK
Pan_troglodytes_PB.9595.17	novel_in_catalog	ENSG00000223865	combination_of_known_junctions	FNEDZHK
Pan_troglodytes_PB.9595.21	novel_in_catalog	ENSG00000223865	combination_of_known_junctions	FNEDZHK
Pongo_abelii_PB.2687.21	full-splice_match	ENSG00000092199	multi-exon	GAQGHMECZ
Pongo_abelii_PB.2967.1	novel_not_in_catalog	ENSG00000090061	at_least_one_novel_splicesite	EGZGZR
Pongo_abelii_PB.7207.1	full-splice_match	ENSG00000152795	multi-exon	MEDMNEYSNZEEFAEGSK
Pongo_abelii_PB.7207.10	full-splice_match	ENSG00000152795	multi-exon	MEDMNEYSNZEEFAEGSK
Pongo_abelii_PB.7207.12	incomplete-splice_match	ENSG00000152795	5prime_fragment	MEDMNEYSNZEEFAEGSK
Pongo_abelii_PB.7207.2	full-splice_match	ENSG00000152795	multi-exon	MEDMNEYSNZEEFAEGSK
Pongo_abelii_PB.7207.3	novel_in_catalog	ENSG00000152795	intron_retention	MEDMNEYSNZEEFAEGSK
Pongo_abelii_PB.7207.4	novel_in_catalog	ENSG00000152795	intron_retention	MEDMNEYSNZEEFAEGSK
Pongo_abelii_PB.7207.5	full-splice_match	ENSG00000152795	multi-exon	MEDMNEYSNZEEFAEGSK
Pongo_abelii_PB.7207.6	novel_in_catalog	ENSG00000152795	intron_retention	MEDMNEYSNZEEFAEGSK
Pongo_abelii_PB.7207.7	novel_in_catalog	ENSG00000152795	intron_retention	MEDMNEYSNZEEFAEGSK
Pongo_abelii_PB.7207.8	full-splice_match	ENSG00000152795	multi-exon	MEDMNEYSNZEEFAEGSK
Pongo_abelii_PB.7697.11	novel_in_catalog	ENSG00000015479	combination_of_known_junctions	SGDKNDDGZVEZK
Pongo_abelii_PB.7697.11	novel_in_catalog	ENSG00000015479	combination_of_known_junctions	NDDGZVEZK
Pongo_abelii_PB.7697.16	novel_in_catalog	ENSG00000015479	combination_of_known_junctions	NDDGZVEZK
Pongo_abelii_PB.7697.16	novel_in_catalog	ENSG00000015479	combination_of_known_junctions	SGDKNDDGZVEZK
Pongo_abelii_PB.7697.2	novel_in_catalog	ENSG00000015479	combination_of_known_junctions	SGDKNDDGZVEZK
Pongo_abelii_PB.7697.2	novel_in_catalog	ENSG00000015479	combination_of_known_junctions	NDDGZVEZK
Pongo_abelii_PB.8480.1	incomplete-splice_match	ENSG00000165178	3prime_fragment	AZADYEK
Pongo_abelii_PB.866.3	incomplete-splice_match	ENSG00000011007	5prime_fragment	AAESAZQVVEK
Pongo_abelii_PB.9806.1	full-splice_match	ENSG00000102024	multi-exon	ATTQZSKDEZDEZK
Pongo_abelii_PB.9806.2	novel_not_in_catalog	ENSG00000102024	at_least_one_novel_splicesite	ATTQZSKDEZDEZK
