## Supplementary Data 3 for "Transcriptome innovations in primates revealed by single-molecule long-read sequencing": macaque_novel_peptides_refseq.txt

isoform	sqanti_class	associated_gene	sqanti_class2	converted_peptide_IL_to_Z
Gorilla_gorilla_PB.10390.1	novel_not_in_catalog	DDX31	intron_retention	AAADSSZSDNPR
Gorilla_gorilla_PB.10390.2	novel_not_in_catalog	DDX31	intron_retention	AAADSSZSDNPR
Gorilla_gorilla_PB.10390.3	novel_not_in_catalog	DDX31	intron_retention	AAADSSZSDNPR
Gorilla_gorilla_PB.10390.4	novel_not_in_catalog	DDX31	intron_retention	AAADSSZSDNPR
Gorilla_gorilla_PB.10498.1	novel_in_catalog	TINF2	intron_retention	ENPVDZPATEQKE
Gorilla_gorilla_PB.10498.2	novel_in_catalog	TINF2	intron_retention	ENPVDZPATEQKE
Gorilla_gorilla_PB.10498.3	novel_in_catalog	TINF2	intron_retention	ENPVDZPATEQKE
Gorilla_gorilla_PB.10498.4	novel_in_catalog	TINF2	intron_retention	ENPVDZPATEQKE
Gorilla_gorilla_PB.10498.7	novel_in_catalog	TINF2	intron_retention	ENPVDZPATEQKE
Gorilla_gorilla_PB.10645.1	incomplete-splice_match	WDR45	3prime_fragment	ZAAPDPCDPQR
Gorilla_gorilla_PB.10645.1	incomplete-splice_match	WDR45	3prime_fragment	AZDDFVZGSAR
Gorilla_gorilla_PB.10652.1	intergenic	novelGene_100	mono-exon	ZESGSZFK
Gorilla_gorilla_PB.10652.2	intergenic	novelGene_101	mono-exon	ZESGSZFK
Gorilla_gorilla_PB.10763.1	full-splice_match	LOC106996474	mono-exon	DYDRGYDSR
Gorilla_gorilla_PB.1562.13	novel_in_catalog	CARS	combination_of_known_splicesites	MNZTDZDDK
Gorilla_gorilla_PB.1601.21	novel_not_in_catalog	EIF4G2	at_least_one_novel_splicesite	AZZSEZK
Gorilla_gorilla_PB.1751.2	full-splice_match	FADS1	multi-exon	APDPVAAETPVQGPTPR
Gorilla_gorilla_PB.1751.5	full-splice_match	FADS1	multi-exon	APDPVAAETPVQGPTPR
Gorilla_gorilla_PB.1779.4	novel_not_in_catalog	SLC3A2	at_least_one_novel_splicesite	SQDTEVDMK
Gorilla_gorilla_PB.1779.8	incomplete-splice_match	SLC3A2	3prime_fragment	SQDTEVDMK
Gorilla_gorilla_PB.2181.12	novel_not_in_catalog	PTPN6	at_least_one_novel_splicesite	AWQENTR
Gorilla_gorilla_PB.2181.22	incomplete-splice_match	PTPN6	3prime_fragment	AWQENTR
Gorilla_gorilla_PB.2269.11	incomplete-splice_match	ATP5F1B	intron_retention	DGTEGZVR
Gorilla_gorilla_PB.2269.2	novel_in_catalog	ATP5F1B	intron_retention	EZZNNVAK
Gorilla_gorilla_PB.2269.5	novel_in_catalog	ATP5F1B	intron_retention	DGTEGZVR
Gorilla_gorilla_PB.2743.5	novel_not_in_catalog	POLR1D	at_least_one_novel_splicesite	AZEEZZK
Gorilla_gorilla_PB.2916.1	incomplete-splice_match	FKBP3	5prime_fragment	AAAVPQR
Gorilla_gorilla_PB.2916.2	full-splice_match	FKBP3	multi-exon	AAAVPQR
Gorilla_gorilla_PB.2916.3	incomplete-splice_match	FKBP3	5prime_fragment	AAAVPQR
Gorilla_gorilla_PB.3008.10	novel_in_catalog	HNRNPC	intron_retention	GAQGHMECZ
Gorilla_gorilla_PB.3008.13	novel_in_catalog	HNRNPC	intron_retention	GAQGHMECZ
Gorilla_gorilla_PB.3344.4	novel_in_catalog	SRP14	combination_of_known_splicesites	AYSNZZR
Gorilla_gorilla_PB.3719.1	novel_not_in_catalog	RNPS1	at_least_one_novel_splicesite	MDZSGVK
Gorilla_gorilla_PB.3719.1	novel_not_in_catalog	RNPS1	at_least_one_novel_splicesite	MDZSGVKK
Gorilla_gorilla_PB.3719.1	novel_not_in_catalog	RNPS1	at_least_one_novel_splicesite	SZZGVK
Gorilla_gorilla_PB.3758.7	incomplete-splice_match	DNAJA3	3prime_fragment	EZTFNQAAK
Gorilla_gorilla_PB.4055.1	antisense	novelGene_NIP7_AS	multi-exon	DZAFANYK
Gorilla_gorilla_PB.4055.1	antisense	novelGene_NIP7_AS	multi-exon	EZSGSGZER
Gorilla_gorilla_PB.4055.1	antisense	novelGene_NIP7_AS	multi-exon	EAEEZSSNRR
Gorilla_gorilla_PB.4102.1	full-splice_match	KARS	multi-exon	AAVQAAEVK
Gorilla_gorilla_PB.4102.6	full-splice_match	KARS	multi-exon	AAVQAAEVK
Gorilla_gorilla_PB.4161.1	novel_not_in_catalog	MRM3	at_least_one_novel_splicesite	GVSZZK
Gorilla_gorilla_PB.4717.1	intergenic	novelGene_382	multi-exon	SQAAZQK
Gorilla_gorilla_PB.4717.1	intergenic	novelGene_382	multi-exon	EGWEYVK
Gorilla_gorilla_PB.5043.1	novel_in_catalog	MRPS12	mono-exon_by_intron_retention	ATZNQMHR
Gorilla_gorilla_PB.6526.12	novel_not_in_catalog	STAT1	at_least_one_novel_splicesite	TEZZSVSEV
Gorilla_gorilla_PB.6526.41	incomplete-splice_match	STAT1	5prime_fragment	TEZZSVSEV
Gorilla_gorilla_PB.6526.42	incomplete-splice_match	STAT1	5prime_fragment	TEZZSVSEV
Gorilla_gorilla_PB.6526.44	incomplete-splice_match	STAT1	5prime_fragment	TEZZSVSEV
Gorilla_gorilla_PB.6963.1	full-splice_match	SPCS1	multi-exon	MZEHZSSZPTQMDYK
Gorilla_gorilla_PB.7152.1	incomplete-splice_match	ATP2C1	5prime_fragment	HVSSTSSSFZEV
Gorilla_gorilla_PB.7152.10	incomplete-splice_match	ATP2C1	5prime_fragment	HVSSTSSSFZEV
Gorilla_gorilla_PB.7152.11	incomplete-splice_match	ATP2C1	5prime_fragment	HVSSTSSSFZEV
Gorilla_gorilla_PB.7152.12	incomplete-splice_match	ATP2C1	5prime_fragment	HVSSTSSSFZEV
Gorilla_gorilla_PB.7152.13	incomplete-splice_match	ATP2C1	5prime_fragment	HVSSTSSSFZEV
Gorilla_gorilla_PB.7152.14	incomplete-splice_match	ATP2C1	5prime_fragment	HVSSTSSSFZEV
Gorilla_gorilla_PB.7152.15	incomplete-splice_match	ATP2C1	5prime_fragment	HVSSTSSSFZEV
Gorilla_gorilla_PB.7152.16	incomplete-splice_match	ATP2C1	5prime_fragment	HVSSTSSSFZEV
Gorilla_gorilla_PB.7152.17	incomplete-splice_match	ATP2C1	5prime_fragment	HVSSTSSSFZEV
Gorilla_gorilla_PB.7152.2	incomplete-splice_match	ATP2C1	5prime_fragment	HVSSTSSSFZEV
Gorilla_gorilla_PB.7152.20	incomplete-splice_match	ATP2C1	5prime_fragment	HVSSTSSSFZEV
Gorilla_gorilla_PB.7152.22	incomplete-splice_match	ATP2C1	5prime_fragment	HVSSTSSSFZEV
Gorilla_gorilla_PB.7152.24	incomplete-splice_match	ATP2C1	5prime_fragment	HVSSTSSSFZEV
Gorilla_gorilla_PB.7152.29	novel_in_catalog	ATP2C1	combination_of_known_splicesites	HVSSTSSSFZEV
Gorilla_gorilla_PB.7152.3	incomplete-splice_match	ATP2C1	5prime_fragment	HVSSTSSSFZEV
Gorilla_gorilla_PB.7152.32	incomplete-splice_match	ATP2C1	5prime_fragment	HVSSTSSSFZEV
Gorilla_gorilla_PB.7152.33	novel_not_in_catalog	ATP2C1	at_least_one_novel_splicesite	HVSSTSSSFZEV
Gorilla_gorilla_PB.7152.34	incomplete-splice_match	ATP2C1	5prime_fragment	HVSSTSSSFZEV
Gorilla_gorilla_PB.7152.35	incomplete-splice_match	ATP2C1	5prime_fragment	HVSSTSSSFZEV
Gorilla_gorilla_PB.7152.4	incomplete-splice_match	ATP2C1	5prime_fragment	HVSSTSSSFZEV
Gorilla_gorilla_PB.7152.7	incomplete-splice_match	ATP2C1	5prime_fragment	HVSSTSSSFZEV
Gorilla_gorilla_PB.7152.9	incomplete-splice_match	ATP2C1	5prime_fragment	HVSSTSSSFZEV
Gorilla_gorilla_PB.7474.1	full-splice_match	NOA1	multi-exon	AAASSFQHSSSZGR
Gorilla_gorilla_PB.7535.1	full-splice_match	HNRNPDL	multi-exon	MEDMNEYSNZEEFAEGSK
Gorilla_gorilla_PB.7535.13	full-splice_match	HNRNPDL	multi-exon	MEDMNEYSNZEEFAEGSK
Gorilla_gorilla_PB.7535.2	full-splice_match	HNRNPDL	multi-exon	MEDMNEYSNZEEFAEGSK
Gorilla_gorilla_PB.7535.3	full-splice_match	HNRNPDL	multi-exon	MEDMNEYSNZEEFAEGSK
Gorilla_gorilla_PB.7535.5	full-splice_match	HNRNPDL	multi-exon	MEDMNEYSNZEEFAEGSK
Gorilla_gorilla_PB.7535.6	full-splice_match	HNRNPDL	multi-exon	MEDMNEYSNZEEFAEGSK
Gorilla_gorilla_PB.7535.8	full-splice_match	HNRNPDL	multi-exon	MEDMNEYSNZEEFAEGSK
Gorilla_gorilla_PB.7535.9	full-splice_match	HNRNPDL	multi-exon	MEDMNEYSNZEEFAEGSK
Gorilla_gorilla_PB.7596.1	full-splice_match	AIMP1	multi-exon	ANNDAVZK
Gorilla_gorilla_PB.7596.2	full-splice_match	AIMP1	multi-exon	ANNDAVZK
Gorilla_gorilla_PB.798.1	full-splice_match	ALDH9A1	multi-exon	MSTGTFVVSQPZNYR
Gorilla_gorilla_PB.8511.1	full-splice_match	NPM1	multi-exon	MDMSPZRPQNYZFGCEZK
Gorilla_gorilla_PB.8511.2	full-splice_match	NPM1	multi-exon	MDMSPZRPQNYZFGCEZK
Gorilla_gorilla_PB.8511.3	incomplete-splice_match	NPM1	intron_retention	MDMSPZRPQNYZFGCEZK
Gorilla_gorilla_PB.8511.4	novel_in_catalog	NPM1	intron_retention	MDMSPZRPQNYZFGCEZK
Gorilla_gorilla_PB.8511.5	novel_in_catalog	NPM1	combination_of_known_junctions	MDMSPZRPQNYZFGCEZK
Gorilla_gorilla_PB.8511.6	full-splice_match	NPM1	multi-exon	MDMSPZRPQNYZFGCEZK
Gorilla_gorilla_PB.8511.7	full-splice_match	NPM1	multi-exon	MDMSPZRPQNYZFGCEZK
Gorilla_gorilla_PB.8511.8	full-splice_match	NPM1	multi-exon	MDMSPZRPQNYZFGCEZK
Gorilla_gorilla_PB.8759.5	novel_in_catalog	MAMU-DPA	combination_of_known_splicesites	DPPEVTVFPK
Gorilla_gorilla_PB.9291.3	novel_not_in_catalog	TMED4	at_least_one_novel_splicesite	VANVSAAEDSASQR
Gorilla_gorilla_PB.9291.3	novel_not_in_catalog	TMED4	at_least_one_novel_splicesite	ATGPVVEQAVR
Gorilla_gorilla_PB.9291.3	novel_not_in_catalog	TMED4	at_least_one_novel_splicesite	SZZCHZPR
Gorilla_gorilla_PB.9291.3	novel_not_in_catalog	TMED4	at_least_one_novel_splicesite	GZVZVPTK
Gorilla_gorilla_PB.9291.3	novel_not_in_catalog	TMED4	at_least_one_novel_splicesite	DZQZZR
Gorilla_gorilla_PB.9291.3	novel_not_in_catalog	TMED4	at_least_one_novel_splicesite	AZPZAZEGK
Gorilla_gorilla_PB.9801.5	incomplete-splice_match	NSD3	5prime_fragment	EQVGFZHVES
Gorilla_gorilla_PB.9983.1	antisense	novelGene_LOC106999989_AS	multi-exon	VSPTGAAGR
Gorilla_gorilla_PB.9983.1	antisense	novelGene_LOC106999989_AS	multi-exon	EZWZDR
Gorilla_gorilla_PB.9983.1	antisense	novelGene_LOC106999989_AS	multi-exon	FQTEDDAR
Gorilla_gorilla_PB.9983.1	antisense	novelGene_LOC106999989_AS	multi-exon	ZPDGFTQZR
Gorilla_gorilla_PB.9983.1	antisense	novelGene_LOC106999989_AS	multi-exon	AZSPAER
Gorilla_gorilla_PB.9983.1	antisense	novelGene_LOC106999989_AS	multi-exon	VSEEGPAAR
Gorilla_gorilla_PB.9983.1	antisense	novelGene_LOC106999989_AS	multi-exon	AZEZADFSGNPZSR
Gorilla_gorilla_PB.9983.1	antisense	novelGene_LOC106999989_AS	multi-exon	SZEQDAZR
Homo_sapiens_PB.10284.2	intergenic	novelGene_234	multi-exon	ZGNCPFSQR
Homo_sapiens_PB.10284.2	intergenic	novelGene_234	multi-exon	NSNPAZNDNZEK
Homo_sapiens_PB.10284.3	intergenic	novelGene_231	multi-exon	ZGNCPFSQR
Homo_sapiens_PB.10284.3	intergenic	novelGene_231	multi-exon	YZSNAYAR
Homo_sapiens_PB.10284.3	intergenic	novelGene_231	multi-exon	NSNPAZNDNZEK
Homo_sapiens_PB.10958.1	novel_not_in_catalog	TMED4	at_least_one_novel_splicesite	GZVZVPTK
Homo_sapiens_PB.10958.1	novel_not_in_catalog	TMED4	at_least_one_novel_splicesite	SZZCHZPR
Homo_sapiens_PB.10958.1	novel_not_in_catalog	TMED4	at_least_one_novel_splicesite	DZQZZR
Homo_sapiens_PB.10958.1	novel_not_in_catalog	TMED4	at_least_one_novel_splicesite	AZPZAZEGK
Homo_sapiens_PB.10958.1	novel_not_in_catalog	TMED4	at_least_one_novel_splicesite	VANVSAAEDSASQR
Homo_sapiens_PB.10958.1	novel_not_in_catalog	TMED4	at_least_one_novel_splicesite	ATGPVVEQAVR
Homo_sapiens_PB.10958.2	novel_not_in_catalog	TMED4	at_least_one_novel_splicesite	DZQZZR
Homo_sapiens_PB.10958.2	novel_not_in_catalog	TMED4	at_least_one_novel_splicesite	SZZCHZPR
Homo_sapiens_PB.10958.2	novel_not_in_catalog	TMED4	at_least_one_novel_splicesite	AZPZAZEGK
Homo_sapiens_PB.10958.2	novel_not_in_catalog	TMED4	at_least_one_novel_splicesite	ATGPVVEQAVR
Homo_sapiens_PB.10958.2	novel_not_in_catalog	TMED4	at_least_one_novel_splicesite	VANVSAAEDSASQR
Homo_sapiens_PB.10958.2	novel_not_in_catalog	TMED4	at_least_one_novel_splicesite	GZVZVPTK
Homo_sapiens_PB.10958.3	novel_not_in_catalog	TMED4	at_least_one_novel_splicesite	ATGPVVEQAVR
Homo_sapiens_PB.10958.3	novel_not_in_catalog	TMED4	at_least_one_novel_splicesite	VANVSAAEDSASQR
Homo_sapiens_PB.10958.3	novel_not_in_catalog	TMED4	at_least_one_novel_splicesite	AZPZAZEGK
Homo_sapiens_PB.10958.3	novel_not_in_catalog	TMED4	at_least_one_novel_splicesite	GZVZVPTK
Homo_sapiens_PB.10958.3	novel_not_in_catalog	TMED4	at_least_one_novel_splicesite	SZZCHZPR
Homo_sapiens_PB.10958.4	novel_not_in_catalog	TMED4	at_least_one_novel_splicesite	AZPZAZEGK
Homo_sapiens_PB.10958.4	novel_not_in_catalog	TMED4	at_least_one_novel_splicesite	VANVSAAEDSASQR
Homo_sapiens_PB.10958.4	novel_not_in_catalog	TMED4	at_least_one_novel_splicesite	ATGPVVEQAVR
Homo_sapiens_PB.10958.4	novel_not_in_catalog	TMED4	at_least_one_novel_splicesite	GZVZVPTK
Homo_sapiens_PB.10958.4	novel_not_in_catalog	TMED4	at_least_one_novel_splicesite	SZZCHZPR
Homo_sapiens_PB.10958.6	novel_not_in_catalog	TMED4	at_least_one_novel_splicesite	VANVSAAEDSASQR
Homo_sapiens_PB.10958.6	novel_not_in_catalog	TMED4	at_least_one_novel_splicesite	GZVZVPTK
Homo_sapiens_PB.10958.6	novel_not_in_catalog	TMED4	at_least_one_novel_splicesite	SZZCHZPR
Homo_sapiens_PB.10958.6	novel_not_in_catalog	TMED4	at_least_one_novel_splicesite	AZPZAZEGK
Homo_sapiens_PB.10958.6	novel_not_in_catalog	TMED4	at_least_one_novel_splicesite	ATGPVVEQAVR
Homo_sapiens_PB.11507.7	incomplete-splice_match	NSD3	5prime_fragment	EQVGFZHVES
Homo_sapiens_PB.11815.1	antisense	novelGene_LOC106999989_AS	multi-exon	AZSPAER
Homo_sapiens_PB.11815.1	antisense	novelGene_LOC106999989_AS	multi-exon	SZEQDAZR
Homo_sapiens_PB.11815.1	antisense	novelGene_LOC106999989_AS	multi-exon	VSEEGPAAR
Homo_sapiens_PB.11815.1	antisense	novelGene_LOC106999989_AS	multi-exon	VSPTGAAGR
Homo_sapiens_PB.12270.1	novel_not_in_catalog	DDX31	intron_retention	AAADSSZSDNPR
Homo_sapiens_PB.12270.2	novel_not_in_catalog	DDX31	intron_retention	AAADSSZSDNPR
Homo_sapiens_PB.12475.1	incomplete-splice_match	WDR45	3prime_fragment	AZDDFVZGSAR
Homo_sapiens_PB.12475.1	incomplete-splice_match	WDR45	3prime_fragment	ZAAPDPCDPQR
Homo_sapiens_PB.12484.1	intergenic	novelGene_99	mono-exon	ZESGSZFK
Homo_sapiens_PB.1861.11	novel_not_in_catalog	EIF4G2	at_least_one_novel_splicesite	AZZSEZK
Homo_sapiens_PB.1861.15	novel_not_in_catalog	EIF4G2	at_least_one_novel_splicesite	AZZSEZK
Homo_sapiens_PB.187.14	novel_not_in_catalog	SRRM1	at_least_one_novel_splicesite	AAADSVQQR
Homo_sapiens_PB.2025.1	full-splice_match	FADS1	multi-exon	APDPVAAETPVQGPTPR
Homo_sapiens_PB.2025.2	full-splice_match	FADS1	multi-exon	APDPVAAETPVQGPTPR
Homo_sapiens_PB.2025.3	full-splice_match	FADS1	multi-exon	APDPVAAETPVQGPTPR
Homo_sapiens_PB.2025.5	novel_not_in_catalog	FADS1	at_least_one_novel_splicesite	APDPVAAETPVQGPTPR
Homo_sapiens_PB.2025.6	novel_in_catalog	FADS1	intron_retention	APDPVAAETPVQGPTPR
Homo_sapiens_PB.2025.7	full-splice_match	FADS1	multi-exon	APDPVAAETPVQGPTPR
Homo_sapiens_PB.2060.6	incomplete-splice_match	SLC3A2	3prime_fragment	SQDTEVDMK
Homo_sapiens_PB.2410.1	novel_not_in_catalog	HSPA8	at_least_one_novel_splicesite	NPTNTVFDAK
Homo_sapiens_PB.2510.33	novel_in_catalog	PTPN6	intron_retention	AWQENTR
Homo_sapiens_PB.271.2	novel_not_in_catalog	KPNA6	at_least_one_novel_splicesite	METMASPGK
Homo_sapiens_PB.3226.2	novel_not_in_catalog	POLR1D	at_least_one_novel_splicesite	AZEEZZK
Homo_sapiens_PB.3226.4	novel_not_in_catalog	POLR1D	at_least_one_novel_splicesite	AZEEZZK
Homo_sapiens_PB.3244.15	novel_not_in_catalog	HSPH1	at_least_one_novel_splicesite	EZNNTCEPVVTQPK
Homo_sapiens_PB.3430.15	novel_in_catalog	HNRNPC	intron_retention	GAQGHMECZ
Homo_sapiens_PB.3430.16	novel_in_catalog	HNRNPC	intron_retention	GAQGHMECZ
Homo_sapiens_PB.3477.1	novel_in_catalog	TINF2	intron_retention	ENPVDZPATEQKE
Homo_sapiens_PB.3477.2	novel_in_catalog	TINF2	intron_retention	ENPVDZPATEQKE
Homo_sapiens_PB.3477.3	novel_in_catalog	TINF2	intron_retention	ENPVDZPATEQKE
Homo_sapiens_PB.3477.4	novel_in_catalog	TINF2	intron_retention	ENPVDZPATEQKE
Homo_sapiens_PB.3535.1	full-splice_match	FKBP3	multi-exon	AAAVPQR
Homo_sapiens_PB.3535.2	full-splice_match	FKBP3	multi-exon	AAAVPQR
Homo_sapiens_PB.3535.3	incomplete-splice_match	FKBP3	5prime_fragment	AAAVPQR
Homo_sapiens_PB.4023.1	novel_not_in_catalog	PIGB	at_least_one_novel_splicesite	VCYNNPNK
Homo_sapiens_PB.4023.2	novel_not_in_catalog	PIGB	at_least_one_novel_splicesite	VCYNNPNK
Homo_sapiens_PB.4023.5	novel_in_catalog	PIGB	combination_of_known_splicesites	VCYNNPNK
Homo_sapiens_PB.4023.6	novel_not_in_catalog	PIGB	at_least_one_novel_splicesite	VCYNNPNK
Homo_sapiens_PB.4702.7	antisense	novelGene_NIP7_AS	multi-exon	DZAFANYK
Homo_sapiens_PB.4702.7	antisense	novelGene_NIP7_AS	multi-exon	EAEEZSSNRR
Homo_sapiens_PB.4702.7	antisense	novelGene_NIP7_AS	multi-exon	EZSGSGZER
Homo_sapiens_PB.4756.10	full-splice_match	KARS	multi-exon	AAVQAAEVK
Homo_sapiens_PB.4756.11	novel_in_catalog	KARS	intron_retention	AAVQAAEVK
Homo_sapiens_PB.4756.8	full-splice_match	KARS	multi-exon	AAVQAAEVK
Homo_sapiens_PB.4756.9	novel_in_catalog	KARS	intron_retention	AAVQAAEVK
Homo_sapiens_PB.4844.1	novel_not_in_catalog	MRM3	at_least_one_novel_splicesite	GVSZZK
Homo_sapiens_PB.5695.4	novel_not_in_catalog	ATP5F1A	at_least_one_novel_splicesite	SSZZEER
Homo_sapiens_PB.5894.1	intergenic	novelGene_380	multi-exon	EGWEYVK
Homo_sapiens_PB.5894.1	intergenic	novelGene_380	multi-exon	SQAAZQK
Homo_sapiens_PB.5912.1	novel_not_in_catalog	CD70	at_least_one_novel_splicesite	PEEGSGCAVR
Homo_sapiens_PB.5912.10	novel_in_catalog	CD70	mono-exon_by_intron_retention	PEEGSGCAVR
Homo_sapiens_PB.5912.3	full-splice_match	CD70	multi-exon	PEEGSGCAVR
Homo_sapiens_PB.6378.1	novel_in_catalog	ETHE1	combination_of_known_splicesites	AFTGDAZZZR
Homo_sapiens_PB.690.44	incomplete-splice_match	ATP1A1	3prime_fragment	GZAGSDVSK
Homo_sapiens_PB.7298.16	novel_not_in_catalog	STAT1	at_least_one_novel_splicesite	TEZZSVSEV
Homo_sapiens_PB.7298.26	novel_in_catalog	STAT1	intron_retention	TEZZSVSEV
Homo_sapiens_PB.7298.35	novel_not_in_catalog	STAT1	at_least_one_novel_splicesite	TEZZSVSEV
Homo_sapiens_PB.7298.55	incomplete-splice_match	STAT1	5prime_fragment	TEZZSVSEV
Homo_sapiens_PB.7298.56	incomplete-splice_match	STAT1	5prime_fragment	TEZZSVSEV
Homo_sapiens_PB.7298.57	incomplete-splice_match	STAT1	intron_retention	TEZZSVSEV
Homo_sapiens_PB.7298.58	novel_not_in_catalog	STAT1	at_least_one_novel_splicesite	TEZZSVSEV
Homo_sapiens_PB.7298.59	novel_not_in_catalog	STAT1	at_least_one_novel_splicesite	TEZZSVSEV
Homo_sapiens_PB.7298.60	incomplete-splice_match	STAT1	5prime_fragment	TEZZSVSEV
Homo_sapiens_PB.7298.64	novel_in_catalog	STAT1	combination_of_known_splicesites	TEZZSVSEV
Homo_sapiens_PB.7298.68	novel_in_catalog	STAT1	combination_of_known_splicesites	TEZZSVSEV
Homo_sapiens_PB.7298.70	incomplete-splice_match	STAT1	5prime_fragment	TEZZSVSEV
Homo_sapiens_PB.7298.76	novel_not_in_catalog	STAT1	at_least_one_novel_splicesite	TEZZSVSEV
Homo_sapiens_PB.7329.3	novel_not_in_catalog	NIF3L1	at_least_one_novel_splicesite	TEZZSZEK
Homo_sapiens_PB.7583.1	novel_not_in_catalog	PET117	at_least_one_novel_splicesite	EAAGFZDR
Homo_sapiens_PB.7583.2	novel_not_in_catalog	PET117	at_least_one_novel_splicesite	EAAGFZDR
Homo_sapiens_PB.7583.3	novel_not_in_catalog	PET117	at_least_one_novel_splicesite	EAAGFZDR
Homo_sapiens_PB.7583.4	novel_not_in_catalog	PET117	at_least_one_novel_splicesite	EAAGFZDR
Homo_sapiens_PB.7583.5	novel_not_in_catalog	PET117	at_least_one_novel_splicesite	EAAGFZDR
Homo_sapiens_PB.7583.8	novel_not_in_catalog	PET117	at_least_one_novel_splicesite	EAAGFZDR
Homo_sapiens_PB.7678.15	novel_not_in_catalog	RPN2	at_least_one_novel_splicesite	EETVZAR
Homo_sapiens_PB.7678.2	novel_not_in_catalog	RPN2	at_least_one_novel_splicesite	EETVZAR
Homo_sapiens_PB.8575.5	full-splice_match	SPCS1	multi-exon	MZEHZSSZPTQMDYK
Homo_sapiens_PB.8793.1	incomplete-splice_match	ATP2C1	5prime_fragment	HVSSTSSSFZEV
Homo_sapiens_PB.8793.10	incomplete-splice_match	ATP2C1	5prime_fragment	HVSSTSSSFZEV
Homo_sapiens_PB.8793.11	incomplete-splice_match	ATP2C1	5prime_fragment	HVSSTSSSFZEV
Homo_sapiens_PB.8793.12	incomplete-splice_match	ATP2C1	5prime_fragment	HVSSTSSSFZEV
Homo_sapiens_PB.8793.13	incomplete-splice_match	ATP2C1	5prime_fragment	HVSSTSSSFZEV
Homo_sapiens_PB.8793.14	incomplete-splice_match	ATP2C1	5prime_fragment	HVSSTSSSFZEV
Homo_sapiens_PB.8793.15	incomplete-splice_match	ATP2C1	5prime_fragment	HVSSTSSSFZEV
Homo_sapiens_PB.8793.17	incomplete-splice_match	ATP2C1	5prime_fragment	HVSSTSSSFZEV
Homo_sapiens_PB.8793.23	novel_not_in_catalog	ATP2C1	at_least_one_novel_splicesite	HVSSTSSSFZEV
Homo_sapiens_PB.8793.24	incomplete-splice_match	ATP2C1	5prime_fragment	HVSSTSSSFZEV
Homo_sapiens_PB.8793.25	novel_in_catalog	ATP2C1	combination_of_known_splicesites	HVSSTSSSFZEV
Homo_sapiens_PB.8793.27	incomplete-splice_match	ATP2C1	5prime_fragment	HVSSTSSSFZEV
Homo_sapiens_PB.8793.28	incomplete-splice_match	ATP2C1	5prime_fragment	HVSSTSSSFZEV
Homo_sapiens_PB.8793.29	incomplete-splice_match	ATP2C1	5prime_fragment	HVSSTSSSFZEV
Homo_sapiens_PB.8793.32	incomplete-splice_match	ATP2C1	5prime_fragment	HVSSTSSSFZEV
Homo_sapiens_PB.8793.33	incomplete-splice_match	ATP2C1	5prime_fragment	HVSSTSSSFZEV
Homo_sapiens_PB.8793.34	incomplete-splice_match	ATP2C1	5prime_fragment	HVSSTSSSFZEV
Homo_sapiens_PB.8793.4	incomplete-splice_match	ATP2C1	5prime_fragment	HVSSTSSSFZEV
Homo_sapiens_PB.8793.5	incomplete-splice_match	ATP2C1	5prime_fragment	HVSSTSSSFZEV
Homo_sapiens_PB.8793.7	novel_in_catalog	ATP2C1	combination_of_known_splicesites	HVSSTSSSFZEV
Homo_sapiens_PB.9203.1	full-splice_match	NOA1	multi-exon	AAASSFQHSSSZGR
Homo_sapiens_PB.9203.2	full-splice_match	NOA1	multi-exon	AAASSFQHSSSZGR
Homo_sapiens_PB.9203.3	novel_in_catalog	NOA1	combination_of_known_splicesites	AAASSFQHSSSZGR
Homo_sapiens_PB.9203.4	incomplete-splice_match	NOA1	5prime_fragment	AAASSFQHSSSZGR
Homo_sapiens_PB.9203.7	incomplete-splice_match	NOA1	5prime_fragment	AAASSFQHSSSZGR
Homo_sapiens_PB.9252.1	full-splice_match	HNRNPDL	multi-exon	MEDMNEYSNZEEFAEGSK
Homo_sapiens_PB.9252.12	incomplete-splice_match	HNRNPDL	intron_retention	MEDMNEYSNZEEFAEGSK
Homo_sapiens_PB.9252.15	novel_in_catalog	HNRNPDL	intron_retention	MEDMNEYSNZEEFAEGSK
Homo_sapiens_PB.9252.16	incomplete-splice_match	HNRNPDL	intron_retention	MEDMNEYSNZEEFAEGSK
Homo_sapiens_PB.9252.18	novel_in_catalog	HNRNPDL	intron_retention	MEDMNEYSNZEEFAEGSK
Homo_sapiens_PB.9252.20	full-splice_match	HNRNPDL	multi-exon	MEDMNEYSNZEEFAEGSK
Homo_sapiens_PB.9252.21	incomplete-splice_match	HNRNPDL	5prime_fragment	MEDMNEYSNZEEFAEGSK
Homo_sapiens_PB.9252.3	full-splice_match	HNRNPDL	multi-exon	MEDMNEYSNZEEFAEGSK
Homo_sapiens_PB.9252.4	full-splice_match	HNRNPDL	multi-exon	MEDMNEYSNZEEFAEGSK
Homo_sapiens_PB.9252.5	full-splice_match	HNRNPDL	multi-exon	MEDMNEYSNZEEFAEGSK
Homo_sapiens_PB.9252.6	full-splice_match	HNRNPDL	multi-exon	MEDMNEYSNZEEFAEGSK
Homo_sapiens_PB.9252.7	full-splice_match	HNRNPDL	multi-exon	MEDMNEYSNZEEFAEGSK
Homo_sapiens_PB.9252.9	full-splice_match	HNRNPDL	multi-exon	MEDMNEYSNZEEFAEGSK
Homo_sapiens_PB.927.1	full-splice_match	ALDH9A1	multi-exon	MSTGTFVVSQPZNYR
Homo_sapiens_PB.927.2	full-splice_match	ALDH9A1	multi-exon	MSTGTFVVSQPZNYR
Homo_sapiens_PB.927.3	full-splice_match	ALDH9A1	multi-exon	MSTGTFVVSQPZNYR
Homo_sapiens_PB.9293.1	novel_not_in_catalog	EIF4E	at_least_one_novel_splicesite	ATVEPETTPTPNPPTTEEEK
Homo_sapiens_PB.9293.2	novel_not_in_catalog	EIF4E	at_least_one_novel_splicesite	ATVEPETTPTPNPPTTEEEK
Homo_sapiens_PB.9293.3	novel_not_in_catalog	EIF4E	at_least_one_novel_splicesite	ATVEPETTPTPNPPTTEEEK
Homo_sapiens_PB.9293.4	novel_not_in_catalog	EIF4E	at_least_one_novel_splicesite	ATVEPETTPTPNPPTTEEEK
Homo_sapiens_PB.9327.3	incomplete-splice_match	AIMP1	5prime_fragment	ANNDAVZK
Homo_sapiens_PB.9327.4	full-splice_match	AIMP1	multi-exon	ANNDAVZK
Homo_sapiens_PB.9327.5	incomplete-splice_match	AIMP1	5prime_fragment	ANNDAVZK
Homo_sapiens_PB.9327.6	full-splice_match	AIMP1	multi-exon	ANNDAVZK
Homo_sapiens_PB.9379.1	full-splice_match	PGRMC2	multi-exon	AAGDGDVK
Homo_sapiens_PB.9379.3	full-splice_match	PGRMC2	multi-exon	AAGDGDVK
Homo_sapiens_PB.9379.5	full-splice_match	PGRMC2	multi-exon	AAGDGDVK
Homo_sapiens_PB.9379.6	full-splice_match	PGRMC2	multi-exon	AAGDGDVK
Homo_sapiens_PB.9379.7	full-splice_match	PGRMC2	multi-exon	AAGDGDVK
Homo_sapiens_PB.9379.8	novel_in_catalog	PGRMC2	mono-exon	AAGDGDVK
Homo_sapiens_PB.9881.1	antisense	novelGene_LOC106998965_AS	multi-exon	NSZTVPYK
Homo_sapiens_PB.9881.1	antisense	novelGene_LOC106998965_AS	multi-exon	ZAEVGAGGNK
Homo_sapiens_PB.9989.1	novel_in_catalog	NPM1	combination_of_known_junctions	MDMSPZRPQNYZFGCEZK
Homo_sapiens_PB.9989.2	novel_in_catalog	NPM1	intron_retention	MDMSPZRPQNYZFGCEZK
Macaca_mulatta_PB.1.3	novel_not_in_catalog	NOC2L	at_least_one_novel_splicesite	RVVEAAPAR
Macaca_mulatta_PB.10294.2	novel_in_catalog	TINF2	intron_retention	ENPVDZPATEQKE
Macaca_mulatta_PB.10294.3	novel_in_catalog	TINF2	intron_retention	ENPVDZPATEQKE
Macaca_mulatta_PB.10753.3	incomplete-splice_match	NSD3	5prime_fragment	EQVGFZHVES
Macaca_mulatta_PB.1134.2	full-splice_match	ALDH9A1	multi-exon	MSTGTFVVSQPZNYR
Macaca_mulatta_PB.11731.1	intergenic	novelGene_97	mono-exon	ZESGSZFK
Macaca_mulatta_PB.11731.2	intergenic	novelGene_98	multi-exon	ZESGSZFK
Macaca_mulatta_PB.1493.1	novel_not_in_catalog	PET117	at_least_one_novel_splicesite	EAAGFZDR
Macaca_mulatta_PB.1493.3	novel_not_in_catalog	PET117	at_least_one_novel_splicesite	EAAGFZDR
Macaca_mulatta_PB.1493.4	novel_not_in_catalog	PET117	at_least_one_novel_splicesite	EAAGFZDR
Macaca_mulatta_PB.1493.5	novel_not_in_catalog	PET117	at_least_one_novel_splicesite	EAAGFZDR
Macaca_mulatta_PB.1493.6	novel_not_in_catalog	PET117	at_least_one_novel_splicesite	EAAGFZDR
Macaca_mulatta_PB.1493.7	novel_not_in_catalog	PET117	at_least_one_novel_splicesite	EAAGFZDR
Macaca_mulatta_PB.1493.8	novel_not_in_catalog	PET117	at_least_one_novel_splicesite	EAAGFZDR
Macaca_mulatta_PB.1859.19	novel_in_catalog	PTPN6	combination_of_known_splicesites	AWQENTR
Macaca_mulatta_PB.1859.6	novel_in_catalog	PTPN6	intron_retention	AWQENTR
Macaca_mulatta_PB.216.1	full-splice_match	TMEM222	multi-exon	AEVEAPTAAETDMK
Macaca_mulatta_PB.257.1	novel_not_in_catalog	KPNA6	at_least_one_novel_splicesite	METMASPGK
Macaca_mulatta_PB.257.2	novel_not_in_catalog	KPNA6	at_least_one_novel_splicesite	METMASPGK
Macaca_mulatta_PB.257.3	novel_not_in_catalog	KPNA6	at_least_one_novel_splicesite	METMASPGK
Macaca_mulatta_PB.257.4	novel_not_in_catalog	KPNA6	at_least_one_novel_splicesite	METMASPGK
Macaca_mulatta_PB.257.5	novel_not_in_catalog	KPNA6	at_least_one_novel_splicesite	METMASPGK
Macaca_mulatta_PB.257.6	novel_not_in_catalog	KPNA6	at_least_one_novel_splicesite	METMASPGK
Macaca_mulatta_PB.3315.7	novel_in_catalog	CARS	combination_of_known_splicesites	MNZTDZDDK
Macaca_mulatta_PB.3483.1	full-splice_match	FADS1	multi-exon	APDPVAAETPVQGPTPR
Macaca_mulatta_PB.3483.10	novel_in_catalog	FADS1	intron_retention	APDPVAAETPVQGPTPR
Macaca_mulatta_PB.3483.13	incomplete-splice_match	FADS1	5prime_fragment	APDPVAAETPVQGPTPR
Macaca_mulatta_PB.3483.14	novel_in_catalog	FADS1	combination_of_known_splicesites	APDPVAAETPVQGPTPR
Macaca_mulatta_PB.3483.15	novel_in_catalog	FADS1	intron_retention	APDPVAAETPVQGPTPR
Macaca_mulatta_PB.3483.16	full-splice_match	FADS1	multi-exon	APDPVAAETPVQGPTPR
Macaca_mulatta_PB.3483.17	full-splice_match	FADS1	multi-exon	APDPVAAETPVQGPTPR
Macaca_mulatta_PB.3483.2	novel_in_catalog	FADS1	intron_retention	APDPVAAETPVQGPTPR
Macaca_mulatta_PB.3483.3	full-splice_match	FADS1	multi-exon	APDPVAAETPVQGPTPR
Macaca_mulatta_PB.3483.4	novel_in_catalog	FADS1	intron_retention	APDPVAAETPVQGPTPR
Macaca_mulatta_PB.3483.5	full-splice_match	FADS1	multi-exon	APDPVAAETPVQGPTPR
Macaca_mulatta_PB.3483.6	novel_in_catalog	FADS1	combination_of_known_splicesites	APDPVAAETPVQGPTPR
Macaca_mulatta_PB.3483.7	full-splice_match	FADS1	multi-exon	APDPVAAETPVQGPTPR
Macaca_mulatta_PB.3483.8	incomplete-splice_match	FADS1	5prime_fragment	APDPVAAETPVQGPTPR
Macaca_mulatta_PB.4008.1	novel_not_in_catalog	DDX31	intron_retention	AAADSSZSDNPR
Macaca_mulatta_PB.5575.1	intergenic	novelGene_379	multi-exon	EGWEYVK
Macaca_mulatta_PB.5575.1	intergenic	novelGene_379	multi-exon	SQAAZQK
Macaca_mulatta_PB.5591.1	full-splice_match	CD70	multi-exon	PEEGSGCAVR
Macaca_mulatta_PB.5591.2	novel_not_in_catalog	CD70	at_least_one_novel_splicesite	PEEGSGCAVR
Macaca_mulatta_PB.5922.4	novel_in_catalog	MRPS12	mono-exon_by_intron_retention	ATZNQMHR
Macaca_mulatta_PB.6878.10	incomplete-splice_match	ATP2C1	5prime_fragment	HVSSTSSSFZEV
Macaca_mulatta_PB.6878.12	incomplete-splice_match	ATP2C1	5prime_fragment	HVSSTSSSFZEV
Macaca_mulatta_PB.6878.4	incomplete-splice_match	ATP2C1	5prime_fragment	HVSSTSSSFZEV
Macaca_mulatta_PB.7036.3	novel_not_in_catalog	RNPS1	at_least_one_novel_splicesite	MDZSGVKK
Macaca_mulatta_PB.7036.3	novel_not_in_catalog	RNPS1	at_least_one_novel_splicesite	SZZGVK
Macaca_mulatta_PB.7036.3	novel_not_in_catalog	RNPS1	at_least_one_novel_splicesite	MDZSGVK
Macaca_mulatta_PB.7773.1	novel_not_in_catalog	TMED4	at_least_one_novel_splicesite	SZZCHZPR
Macaca_mulatta_PB.7773.1	novel_not_in_catalog	TMED4	at_least_one_novel_splicesite	GZVZVPTK
Macaca_mulatta_PB.7773.1	novel_not_in_catalog	TMED4	at_least_one_novel_splicesite	AZPZAZEGK
Macaca_mulatta_PB.7773.1	novel_not_in_catalog	TMED4	at_least_one_novel_splicesite	VANVSAAEDSASQR
Macaca_mulatta_PB.7773.1	novel_not_in_catalog	TMED4	at_least_one_novel_splicesite	ATGPVVEQAVR
Macaca_mulatta_PB.7773.2	novel_not_in_catalog	TMED4	at_least_one_novel_splicesite	AZPZAZEGK
Macaca_mulatta_PB.7773.2	novel_not_in_catalog	TMED4	at_least_one_novel_splicesite	SZZCHZPR
Macaca_mulatta_PB.7773.2	novel_not_in_catalog	TMED4	at_least_one_novel_splicesite	ATGPVVEQAVR
Macaca_mulatta_PB.7773.2	novel_not_in_catalog	TMED4	at_least_one_novel_splicesite	VANVSAAEDSASQR
Macaca_mulatta_PB.7773.2	novel_not_in_catalog	TMED4	at_least_one_novel_splicesite	GZVZVPTK
Macaca_mulatta_PB.7773.2	novel_not_in_catalog	TMED4	at_least_one_novel_splicesite	DZQZZR
Macaca_mulatta_PB.7773.3	novel_not_in_catalog	TMED4	at_least_one_novel_splicesite	VANVSAAEDSASQR
Macaca_mulatta_PB.7773.3	novel_not_in_catalog	TMED4	at_least_one_novel_splicesite	GZVZVPTK
Macaca_mulatta_PB.7773.3	novel_not_in_catalog	TMED4	at_least_one_novel_splicesite	SZZCHZPR
Macaca_mulatta_PB.7773.3	novel_not_in_catalog	TMED4	at_least_one_novel_splicesite	DZQZZR
Macaca_mulatta_PB.7773.3	novel_not_in_catalog	TMED4	at_least_one_novel_splicesite	AZPZAZEGK
Macaca_mulatta_PB.7773.3	novel_not_in_catalog	TMED4	at_least_one_novel_splicesite	ATGPVVEQAVR
Macaca_mulatta_PB.7773.4	novel_not_in_catalog	TMED4	at_least_one_novel_splicesite	DZQZZR
Macaca_mulatta_PB.7773.4	novel_not_in_catalog	TMED4	at_least_one_novel_splicesite	VANVSAAEDSASQR
Macaca_mulatta_PB.7773.4	novel_not_in_catalog	TMED4	at_least_one_novel_splicesite	ATGPVVEQAVR
Macaca_mulatta_PB.7773.4	novel_not_in_catalog	TMED4	at_least_one_novel_splicesite	AZPZAZEGK
Macaca_mulatta_PB.7773.4	novel_not_in_catalog	TMED4	at_least_one_novel_splicesite	SZZCHZPR
Macaca_mulatta_PB.7773.4	novel_not_in_catalog	TMED4	at_least_one_novel_splicesite	GZVZVPTK
Macaca_mulatta_PB.7773.5	novel_not_in_catalog	TMED4	at_least_one_novel_splicesite	ATGPVVEQAVR
Macaca_mulatta_PB.7773.5	novel_not_in_catalog	TMED4	at_least_one_novel_splicesite	AZPZAZEGK
Macaca_mulatta_PB.7773.5	novel_not_in_catalog	TMED4	at_least_one_novel_splicesite	DZQZZR
Macaca_mulatta_PB.7773.5	novel_not_in_catalog	TMED4	at_least_one_novel_splicesite	VANVSAAEDSASQR
Macaca_mulatta_PB.7773.5	novel_not_in_catalog	TMED4	at_least_one_novel_splicesite	SZZCHZPR
Macaca_mulatta_PB.7773.5	novel_not_in_catalog	TMED4	at_least_one_novel_splicesite	GZVZVPTK
Macaca_mulatta_PB.7773.6	novel_not_in_catalog	TMED4	at_least_one_novel_splicesite	GZVZVPTK
Macaca_mulatta_PB.7773.6	novel_not_in_catalog	TMED4	at_least_one_novel_splicesite	SZZCHZPR
Macaca_mulatta_PB.7773.6	novel_not_in_catalog	TMED4	at_least_one_novel_splicesite	ATGPVVEQAVR
Macaca_mulatta_PB.7773.6	novel_not_in_catalog	TMED4	at_least_one_novel_splicesite	VANVSAAEDSASQR
Macaca_mulatta_PB.7773.6	novel_not_in_catalog	TMED4	at_least_one_novel_splicesite	AZPZAZEGK
Macaca_mulatta_PB.9011.1	full-splice_match	HNRNPDL	multi-exon	MEDMNEYSNZEEFAEGSK
Macaca_mulatta_PB.9011.11	incomplete-splice_match	HNRNPDL	5prime_fragment	MEDMNEYSNZEEFAEGSK
Macaca_mulatta_PB.9011.14	full-splice_match	HNRNPDL	multi-exon	MEDMNEYSNZEEFAEGSK
Macaca_mulatta_PB.9011.5	full-splice_match	HNRNPDL	multi-exon	MEDMNEYSNZEEFAEGSK
Macaca_mulatta_PB.9011.6	full-splice_match	HNRNPDL	multi-exon	MEDMNEYSNZEEFAEGSK
Macaca_mulatta_PB.9060.2	full-splice_match	NOA1	multi-exon	AAASSFQHSSSZGR
Macaca_mulatta_PB.9107.2	novel_not_in_catalog	EIF4E	at_least_one_novel_splicesite	ATVEPETTPTPNPPTTEEEK
Macaca_mulatta_PB.9107.4	novel_not_in_catalog	EIF4E	at_least_one_novel_splicesite	ATVEPETTPTPNPPTTEEEK
Macaca_mulatta_PB.9107.6	novel_not_in_catalog	EIF4E	at_least_one_novel_splicesite	ATVEPETTPTPNPPTTEEEK
Macaca_mulatta_PB.9107.8	novel_not_in_catalog	EIF4E	at_least_one_novel_splicesite	ATVEPETTPTPNPPTTEEEK
Macaca_mulatta_PB.9131.1	full-splice_match	AIMP1	multi-exon	ANNDAVZK
Macaca_mulatta_PB.9647.1	antisense	novelGene_LOC106998965_AS	mono-exon	NSZTVPYK
Macaca_mulatta_PB.9647.1	antisense	novelGene_LOC106998965_AS	mono-exon	ZAEVGAGGNK
Pan_troglodytes_PB.10167.1	novel_not_in_catalog	TMED4	at_least_one_novel_splicesite	AZPZAZEGK
Pan_troglodytes_PB.10167.1	novel_not_in_catalog	TMED4	at_least_one_novel_splicesite	ATGPVVEQAVR
Pan_troglodytes_PB.10167.1	novel_not_in_catalog	TMED4	at_least_one_novel_splicesite	VANVSAAEDSASQR
Pan_troglodytes_PB.10167.1	novel_not_in_catalog	TMED4	at_least_one_novel_splicesite	GZVZVPTK
Pan_troglodytes_PB.10167.1	novel_not_in_catalog	TMED4	at_least_one_novel_splicesite	DZQZZR
Pan_troglodytes_PB.10167.1	novel_not_in_catalog	TMED4	at_least_one_novel_splicesite	SZZCHZPR
Pan_troglodytes_PB.10167.2	novel_not_in_catalog	TMED4	at_least_one_novel_splicesite	VANVSAAEDSASQR
Pan_troglodytes_PB.10167.2	novel_not_in_catalog	TMED4	at_least_one_novel_splicesite	GZVZVPTK
Pan_troglodytes_PB.10167.2	novel_not_in_catalog	TMED4	at_least_one_novel_splicesite	AZPZAZEGK
Pan_troglodytes_PB.10167.2	novel_not_in_catalog	TMED4	at_least_one_novel_splicesite	ATGPVVEQAVR
Pan_troglodytes_PB.10167.2	novel_not_in_catalog	TMED4	at_least_one_novel_splicesite	SZZCHZPR
Pan_troglodytes_PB.10167.2	novel_not_in_catalog	TMED4	at_least_one_novel_splicesite	DZQZZR
Pan_troglodytes_PB.10167.3	novel_not_in_catalog	TMED4	at_least_one_novel_splicesite	GZVZVPTK
Pan_troglodytes_PB.10167.3	novel_not_in_catalog	TMED4	at_least_one_novel_splicesite	SZZCHZPR
Pan_troglodytes_PB.10167.3	novel_not_in_catalog	TMED4	at_least_one_novel_splicesite	ATGPVVEQAVR
Pan_troglodytes_PB.10167.3	novel_not_in_catalog	TMED4	at_least_one_novel_splicesite	AZPZAZEGK
Pan_troglodytes_PB.10167.3	novel_not_in_catalog	TMED4	at_least_one_novel_splicesite	VANVSAAEDSASQR
Pan_troglodytes_PB.10167.7	novel_not_in_catalog	TMED4	at_least_one_novel_splicesite	SZZCHZPR
Pan_troglodytes_PB.10167.7	novel_not_in_catalog	TMED4	at_least_one_novel_splicesite	AZPZAZEGK
Pan_troglodytes_PB.10167.7	novel_not_in_catalog	TMED4	at_least_one_novel_splicesite	GZVZVPTK
Pan_troglodytes_PB.10167.7	novel_not_in_catalog	TMED4	at_least_one_novel_splicesite	ATGPVVEQAVR
Pan_troglodytes_PB.10167.7	novel_not_in_catalog	TMED4	at_least_one_novel_splicesite	VANVSAAEDSASQR
Pan_troglodytes_PB.10167.8	novel_not_in_catalog	TMED4	at_least_one_novel_splicesite	VANVSAAEDSASQR
Pan_troglodytes_PB.10167.8	novel_not_in_catalog	TMED4	at_least_one_novel_splicesite	ATGPVVEQAVR
Pan_troglodytes_PB.10167.8	novel_not_in_catalog	TMED4	at_least_one_novel_splicesite	GZVZVPTK
Pan_troglodytes_PB.10167.8	novel_not_in_catalog	TMED4	at_least_one_novel_splicesite	AZPZAZEGK
Pan_troglodytes_PB.10560.4	incomplete-splice_match	NSD3	5prime_fragment	EQVGFZHVES
Pan_troglodytes_PB.10835.1	antisense	novelGene_LOC106999989_AS	multi-exon	EZWZDR
Pan_troglodytes_PB.10835.1	antisense	novelGene_LOC106999989_AS	multi-exon	AZEZADFSGNPZSR
Pan_troglodytes_PB.10835.1	antisense	novelGene_LOC106999989_AS	multi-exon	AZSPAER
Pan_troglodytes_PB.10835.1	antisense	novelGene_LOC106999989_AS	multi-exon	ZPDGFTQZR
Pan_troglodytes_PB.10835.1	antisense	novelGene_LOC106999989_AS	multi-exon	SZEQDAZR
Pan_troglodytes_PB.10835.1	antisense	novelGene_LOC106999989_AS	multi-exon	FQTEDDAR
Pan_troglodytes_PB.10835.1	antisense	novelGene_LOC106999989_AS	multi-exon	VSEEGPAAR
Pan_troglodytes_PB.10835.1	antisense	novelGene_LOC106999989_AS	multi-exon	VSPTGAAGR
Pan_troglodytes_PB.11431.1	incomplete-splice_match	WDR45	3prime_fragment	ZAAPDPCDPQR
Pan_troglodytes_PB.11431.1	incomplete-splice_match	WDR45	3prime_fragment	AZDDFVZGSAR
Pan_troglodytes_PB.1746.7	novel_not_in_catalog	EIF4G2	at_least_one_novel_splicesite	AZZSEZK
Pan_troglodytes_PB.1902.2	full-splice_match	FADS1	multi-exon	APDPVAAETPVQGPTPR
Pan_troglodytes_PB.1902.3	full-splice_match	FADS1	multi-exon	APDPVAAETPVQGPTPR
Pan_troglodytes_PB.1902.6	full-splice_match	FADS1	multi-exon	APDPVAAETPVQGPTPR
Pan_troglodytes_PB.1902.7	incomplete-splice_match	FADS1	5prime_fragment	APDPVAAETPVQGPTPR
Pan_troglodytes_PB.1927.7	novel_in_catalog	SLC3A2	intron_retention	SQDTEVDMK
Pan_troglodytes_PB.1927.8	incomplete-splice_match	SLC3A2	3prime_fragment	SQDTEVDMK
Pan_troglodytes_PB.2506.11	novel_in_catalog	ATP5F1B	intron_retention	EZZNNVAK
Pan_troglodytes_PB.254.3	novel_not_in_catalog	KPNA6	at_least_one_novel_splicesite	METMASPGK
Pan_troglodytes_PB.254.4	novel_not_in_catalog	KPNA6	at_least_one_novel_splicesite	METMASPGK
Pan_troglodytes_PB.254.5	novel_not_in_catalog	KPNA6	at_least_one_novel_splicesite	METMASPGK
Pan_troglodytes_PB.3045.2	novel_not_in_catalog	POLR1D	at_least_one_novel_splicesite	AZEEZZK
Pan_troglodytes_PB.3250.30	novel_in_catalog	HNRNPC	intron_retention	GAQGHMECZ
Pan_troglodytes_PB.3250.31	novel_in_catalog	HNRNPC	intron_retention	GAQGHMECZ
Pan_troglodytes_PB.3250.32	novel_in_catalog	HNRNPC	intron_retention	GAQGHMECZ
Pan_troglodytes_PB.3297.1	novel_in_catalog	TINF2	intron_retention	ENPVDZPATEQKE
Pan_troglodytes_PB.3297.2	novel_in_catalog	TINF2	intron_retention	ENPVDZPATEQKE
Pan_troglodytes_PB.3297.4	novel_in_catalog	TINF2	intron_retention	ENPVDZPATEQKE
Pan_troglodytes_PB.3297.5	novel_in_catalog	TINF2	intron_retention	ENPVDZPATEQKE
Pan_troglodytes_PB.3355.1	full-splice_match	FKBP3	multi-exon	AAAVPQR
Pan_troglodytes_PB.3355.3	incomplete-splice_match	FKBP3	5prime_fragment	AAAVPQR
Pan_troglodytes_PB.3803.1	novel_in_catalog	PIGB	combination_of_known_junctions	VCYNNPNK
Pan_troglodytes_PB.3803.3	novel_in_catalog	PIGB	combination_of_known_splicesites	VCYNNPNK
Pan_troglodytes_PB.4097.1	novel_not_in_catalog	RNPS1	at_least_one_novel_splicesite	MDZSGVK
Pan_troglodytes_PB.4097.1	novel_not_in_catalog	RNPS1	at_least_one_novel_splicesite	SZZGVK
Pan_troglodytes_PB.4097.1	novel_not_in_catalog	RNPS1	at_least_one_novel_splicesite	MDZSGVKK
Pan_troglodytes_PB.4097.2	novel_not_in_catalog	RNPS1	at_least_one_novel_splicesite	SZZGVK
Pan_troglodytes_PB.4097.2	novel_not_in_catalog	RNPS1	at_least_one_novel_splicesite	MDZSGVK
Pan_troglodytes_PB.4097.2	novel_not_in_catalog	RNPS1	at_least_one_novel_splicesite	MDZSGVKK
Pan_troglodytes_PB.4097.3	novel_not_in_catalog	RNPS1	at_least_one_novel_splicesite	MDZSGVKK
Pan_troglodytes_PB.4097.3	novel_not_in_catalog	RNPS1	at_least_one_novel_splicesite	MDZSGVK
Pan_troglodytes_PB.4097.3	novel_not_in_catalog	RNPS1	at_least_one_novel_splicesite	SZZGVK
Pan_troglodytes_PB.4097.4	novel_not_in_catalog	RNPS1	at_least_one_novel_splicesite	MDZSGVK
Pan_troglodytes_PB.4097.4	novel_not_in_catalog	RNPS1	at_least_one_novel_splicesite	SZZGVK
Pan_troglodytes_PB.4097.4	novel_not_in_catalog	RNPS1	at_least_one_novel_splicesite	MDZSGVKK
Pan_troglodytes_PB.4097.5	novel_not_in_catalog	RNPS1	at_least_one_novel_splicesite	SZZGVK
Pan_troglodytes_PB.4097.5	novel_not_in_catalog	RNPS1	at_least_one_novel_splicesite	MDZSGVKK
Pan_troglodytes_PB.4097.5	novel_not_in_catalog	RNPS1	at_least_one_novel_splicesite	MDZSGVK
Pan_troglodytes_PB.4416.11	antisense	novelGene_NIP7_AS	multi-exon	EZSGSGZER
Pan_troglodytes_PB.4416.11	antisense	novelGene_NIP7_AS	multi-exon	DZAFANYK
Pan_troglodytes_PB.4416.11	antisense	novelGene_NIP7_AS	multi-exon	EAEEZSSNRR
Pan_troglodytes_PB.4416.3	novel_not_in_catalog	PDF	at_least_one_novel_splicesite	EAEEZSSNRR
Pan_troglodytes_PB.4416.3	novel_not_in_catalog	PDF	at_least_one_novel_splicesite	DZAFANYK
Pan_troglodytes_PB.4416.3	novel_not_in_catalog	PDF	at_least_one_novel_splicesite	EZSGSGZER
Pan_troglodytes_PB.4416.4	novel_not_in_catalog	PDF	at_least_one_novel_splicesite	EAEEZSSNRR
Pan_troglodytes_PB.4416.4	novel_not_in_catalog	PDF	at_least_one_novel_splicesite	EZSGSGZER
Pan_troglodytes_PB.4416.4	novel_not_in_catalog	PDF	at_least_one_novel_splicesite	DZAFANYK
Pan_troglodytes_PB.4416.6	novel_not_in_catalog	PDF	at_least_one_novel_splicesite	EAEEZSSNRR
Pan_troglodytes_PB.4416.6	novel_not_in_catalog	PDF	at_least_one_novel_splicesite	EZSGSGZER
Pan_troglodytes_PB.4416.6	novel_not_in_catalog	PDF	at_least_one_novel_splicesite	DZAFANYK
Pan_troglodytes_PB.4416.8	novel_not_in_catalog	PDF	at_least_one_novel_splicesite	EAEEZSSNRR
Pan_troglodytes_PB.4416.8	novel_not_in_catalog	PDF	at_least_one_novel_splicesite	DZAFANYK
Pan_troglodytes_PB.4416.8	novel_not_in_catalog	PDF	at_least_one_novel_splicesite	EZSGSGZER
Pan_troglodytes_PB.4416.9	antisense	novelGene_NIP7_AS	multi-exon	EZSGSGZER
Pan_troglodytes_PB.4416.9	antisense	novelGene_NIP7_AS	multi-exon	EAEEZSSNRR
Pan_troglodytes_PB.4416.9	antisense	novelGene_NIP7_AS	multi-exon	DZAFANYK
Pan_troglodytes_PB.4548.1	novel_not_in_catalog	MRM3	at_least_one_novel_splicesite	GVSZZK
Pan_troglodytes_PB.4548.2	novel_not_in_catalog	MRM3	at_least_one_novel_splicesite	GVSZZK
Pan_troglodytes_PB.5530.1	intergenic	novelGene_381	multi-exon	SQAAZQK
Pan_troglodytes_PB.5530.1	intergenic	novelGene_381	multi-exon	EGWEYVK
Pan_troglodytes_PB.7521.101	novel_in_catalog	STAT1	combination_of_known_splicesites	TEZZSVSEV
Pan_troglodytes_PB.7521.41	novel_not_in_catalog	STAT1	at_least_one_novel_splicesite	TEZZSVSEV
Pan_troglodytes_PB.7521.72	incomplete-splice_match	STAT1	5prime_fragment	TEZZSVSEV
Pan_troglodytes_PB.7521.73	incomplete-splice_match	STAT1	5prime_fragment	TEZZSVSEV
Pan_troglodytes_PB.7521.74	novel_in_catalog	STAT1	combination_of_known_splicesites	TEZZSVSEV
Pan_troglodytes_PB.7521.76	novel_not_in_catalog	STAT1	at_least_one_novel_splicesite	TEZZSVSEV
Pan_troglodytes_PB.7521.79	incomplete-splice_match	STAT1	5prime_fragment	TEZZSVSEV
Pan_troglodytes_PB.7521.85	incomplete-splice_match	STAT1	5prime_fragment	TEZZSVSEV
Pan_troglodytes_PB.7521.86	novel_in_catalog	STAT1	combination_of_known_splicesites	TEZZSVSEV
Pan_troglodytes_PB.7521.99	novel_in_catalog	STAT1	combination_of_known_splicesites	TEZZSVSEV
Pan_troglodytes_PB.7969.1	fusion	LOC698851_LOC100425407	multi-exon	TSKGPEEEHPSVTZFR
Pan_troglodytes_PB.7969.2	fusion	LOC698851_LOC100425407	multi-exon	TSKGPEEEHPSVTZFR
Pan_troglodytes_PB.8187.1	incomplete-splice_match	ATP2C1	5prime_fragment	HVSSTSSSFZEV
Pan_troglodytes_PB.8187.11	incomplete-splice_match	ATP2C1	5prime_fragment	HVSSTSSSFZEV
Pan_troglodytes_PB.8187.12	novel_in_catalog	ATP2C1	combination_of_known_splicesites	HVSSTSSSFZEV
Pan_troglodytes_PB.8187.15	incomplete-splice_match	ATP2C1	5prime_fragment	HVSSTSSSFZEV
Pan_troglodytes_PB.8187.16	incomplete-splice_match	ATP2C1	5prime_fragment	HVSSTSSSFZEV
Pan_troglodytes_PB.8187.19	incomplete-splice_match	ATP2C1	5prime_fragment	HVSSTSSSFZEV
Pan_troglodytes_PB.8187.2	incomplete-splice_match	ATP2C1	5prime_fragment	HVSSTSSSFZEV
Pan_troglodytes_PB.8187.20	novel_in_catalog	ATP2C1	combination_of_known_splicesites	HVSSTSSSFZEV
Pan_troglodytes_PB.8187.21	novel_not_in_catalog	ATP2C1	at_least_one_novel_splicesite	HVSSTSSSFZEV
Pan_troglodytes_PB.8187.23	incomplete-splice_match	ATP2C1	5prime_fragment	HVSSTSSSFZEV
Pan_troglodytes_PB.8187.29	incomplete-splice_match	ATP2C1	5prime_fragment	HVSSTSSSFZEV
Pan_troglodytes_PB.8187.3	incomplete-splice_match	ATP2C1	5prime_fragment	HVSSTSSSFZEV
Pan_troglodytes_PB.8187.30	incomplete-splice_match	ATP2C1	5prime_fragment	HVSSTSSSFZEV
Pan_troglodytes_PB.8187.35	novel_in_catalog	ATP2C1	combination_of_known_splicesites	HVSSTSSSFZEV
Pan_troglodytes_PB.8187.37	incomplete-splice_match	ATP2C1	5prime_fragment	HVSSTSSSFZEV
Pan_troglodytes_PB.8187.40	novel_in_catalog	ATP2C1	combination_of_known_splicesites	HVSSTSSSFZEV
Pan_troglodytes_PB.8187.41	incomplete-splice_match	ATP2C1	5prime_fragment	HVSSTSSSFZEV
Pan_troglodytes_PB.8187.45	incomplete-splice_match	ATP2C1	5prime_fragment	HVSSTSSSFZEV
Pan_troglodytes_PB.8187.47	incomplete-splice_match	ATP2C1	5prime_fragment	HVSSTSSSFZEV
Pan_troglodytes_PB.8187.49	incomplete-splice_match	ATP2C1	5prime_fragment	HVSSTSSSFZEV
Pan_troglodytes_PB.8187.50	incomplete-splice_match	ATP2C1	internal_fragment	HVSSTSSSFZEV
Pan_troglodytes_PB.8187.7	incomplete-splice_match	ATP2C1	5prime_fragment	HVSSTSSSFZEV
Pan_troglodytes_PB.8553.1	full-splice_match	HNRNPDL	multi-exon	MEDMNEYSNZEEFAEGSK
Pan_troglodytes_PB.8553.10	incomplete-splice_match	HNRNPDL	intron_retention	MEDMNEYSNZEEFAEGSK
Pan_troglodytes_PB.8553.11	full-splice_match	HNRNPDL	multi-exon	MEDMNEYSNZEEFAEGSK
Pan_troglodytes_PB.8553.12	full-splice_match	HNRNPDL	multi-exon	MEDMNEYSNZEEFAEGSK
Pan_troglodytes_PB.8553.13	full-splice_match	HNRNPDL	multi-exon	MEDMNEYSNZEEFAEGSK
Pan_troglodytes_PB.8553.14	novel_in_catalog	HNRNPDL	intron_retention	MEDMNEYSNZEEFAEGSK
Pan_troglodytes_PB.8553.15	full-splice_match	HNRNPDL	multi-exon	MEDMNEYSNZEEFAEGSK
Pan_troglodytes_PB.8553.16	full-splice_match	HNRNPDL	multi-exon	MEDMNEYSNZEEFAEGSK
Pan_troglodytes_PB.8553.2	full-splice_match	HNRNPDL	multi-exon	MEDMNEYSNZEEFAEGSK
Pan_troglodytes_PB.8553.3	full-splice_match	HNRNPDL	multi-exon	MEDMNEYSNZEEFAEGSK
Pan_troglodytes_PB.8553.6	full-splice_match	HNRNPDL	multi-exon	MEDMNEYSNZEEFAEGSK
Pan_troglodytes_PB.8553.7	incomplete-splice_match	HNRNPDL	5prime_fragment	MEDMNEYSNZEEFAEGSK
Pan_troglodytes_PB.8553.9	incomplete-splice_match	HNRNPDL	intron_retention	MEDMNEYSNZEEFAEGSK
Pan_troglodytes_PB.859.1	full-splice_match	ALDH9A1	multi-exon	MSTGTFVVSQPZNYR
Pan_troglodytes_PB.859.2	full-splice_match	ALDH9A1	multi-exon	MSTGTFVVSQPZNYR
Pan_troglodytes_PB.859.4	full-splice_match	ALDH9A1	multi-exon	MSTGTFVVSQPZNYR
Pan_troglodytes_PB.8602.1	incomplete-splice_match	NOA1	5prime_fragment	AAASSFQHSSSZGR
Pan_troglodytes_PB.8602.2	full-splice_match	NOA1	multi-exon	AAASSFQHSSSZGR
Pan_troglodytes_PB.8602.3	full-splice_match	NOA1	multi-exon	AAASSFQHSSSZGR
Pan_troglodytes_PB.8651.1	novel_not_in_catalog	EIF4E	at_least_one_novel_splicesite	ATVEPETTPTPNPPTTEEEK
Pan_troglodytes_PB.8651.2	novel_not_in_catalog	EIF4E	at_least_one_novel_splicesite	ATVEPETTPTPNPPTTEEEK
Pan_troglodytes_PB.8651.3	novel_not_in_catalog	EIF4E	at_least_one_novel_splicesite	ATVEPETTPTPNPPTTEEEK
Pan_troglodytes_PB.8651.4	novel_not_in_catalog	EIF4E	at_least_one_novel_splicesite	ATVEPETTPTPNPPTTEEEK
Pan_troglodytes_PB.8651.6	novel_not_in_catalog	EIF4E	at_least_one_novel_splicesite	ATVEPETTPTPNPPTTEEEK
Pan_troglodytes_PB.8678.3	full-splice_match	AIMP1	multi-exon	ANNDAVZK
Pan_troglodytes_PB.8729.1	full-splice_match	PGRMC2	multi-exon	AAGDGDVK
Pan_troglodytes_PB.8729.3	full-splice_match	PGRMC2	multi-exon	AAGDGDVK
Pan_troglodytes_PB.9308.1	novel_in_catalog	NPM1	combination_of_known_junctions	MDMSPZRPQNYZFGCEZK
Pan_troglodytes_PB.9308.2	full-splice_match	NPM1	multi-exon	MDMSPZRPQNYZFGCEZK
Pan_troglodytes_PB.9560.3	novel_not_in_catalog	DDAH2	intron_retention	YZSNAYAR
Pan_troglodytes_PB.9560.3	novel_not_in_catalog	DDAH2	intron_retention	ZGNCPFSQR
Pan_troglodytes_PB.9560.3	novel_not_in_catalog	DDAH2	intron_retention	NSNPAZNDNZEK
Pan_troglodytes_PB.9560.4	intergenic	novelGene_233	multi-exon	ZGNCPFSQR
Pan_troglodytes_PB.9560.4	intergenic	novelGene_233	multi-exon	YZSNAYAR
Pan_troglodytes_PB.9560.4	intergenic	novelGene_233	multi-exon	NSNPAZNDNZEK
Pan_troglodytes_PB.9560.7	intergenic	novelGene_232	multi-exon	ZGNCPFSQR
Pan_troglodytes_PB.9560.7	intergenic	novelGene_232	multi-exon	NSNPAZNDNZEK
Pongo_abelii_PB.2530.2	novel_not_in_catalog	POLR1D	at_least_one_novel_splicesite	AZEEZZK
Pongo_abelii_PB.2530.3	novel_not_in_catalog	POLR1D	at_least_one_novel_splicesite	AZEEZZK
Pongo_abelii_PB.2687.21	novel_in_catalog	HNRNPC	intron_retention	GAQGHMECZ
Pongo_abelii_PB.2724.1	novel_in_catalog	TINF2	intron_retention	ENPVDZPATEQKE
Pongo_abelii_PB.2724.2	novel_in_catalog	TINF2	intron_retention	ENPVDZPATEQKE
Pongo_abelii_PB.2724.3	novel_in_catalog	TINF2	intron_retention	ENPVDZPATEQKE
Pongo_abelii_PB.2765.1	full-splice_match	FKBP3	multi-exon	AAAVPQR
Pongo_abelii_PB.2765.2	incomplete-splice_match	FKBP3	5prime_fragment	AAAVPQR
Pongo_abelii_PB.3144.1	novel_not_in_catalog	PIGB	at_least_one_novel_splicesite	VCYNNPNK
Pongo_abelii_PB.3741.2	full-splice_match	KARS	multi-exon	AAVQAAEVK
Pongo_abelii_PB.6635.1	full-splice_match	SPCS1	multi-exon	MZEHZSSZPTQMDYK
Pongo_abelii_PB.6649.1	fusion	LOC698851_LOC100425407	multi-exon	TSKGPEEEHPSVTZFR
Pongo_abelii_PB.7143.2	full-splice_match	NOA1	multi-exon	AAASSFQHSSSZGR
Pongo_abelii_PB.7143.3	full-splice_match	NOA1	multi-exon	AAASSFQHSSSZGR
Pongo_abelii_PB.7207.1	full-splice_match	HNRNPDL	multi-exon	MEDMNEYSNZEEFAEGSK
Pongo_abelii_PB.7207.10	full-splice_match	HNRNPDL	multi-exon	MEDMNEYSNZEEFAEGSK
Pongo_abelii_PB.7207.12	full-splice_match	HNRNPDL	multi-exon	MEDMNEYSNZEEFAEGSK
Pongo_abelii_PB.7207.2	full-splice_match	HNRNPDL	multi-exon	MEDMNEYSNZEEFAEGSK
Pongo_abelii_PB.7207.3	incomplete-splice_match	HNRNPDL	intron_retention	MEDMNEYSNZEEFAEGSK
Pongo_abelii_PB.7207.4	full-splice_match	HNRNPDL	multi-exon	MEDMNEYSNZEEFAEGSK
Pongo_abelii_PB.7207.5	full-splice_match	HNRNPDL	multi-exon	MEDMNEYSNZEEFAEGSK
Pongo_abelii_PB.7207.6	full-splice_match	HNRNPDL	multi-exon	MEDMNEYSNZEEFAEGSK
Pongo_abelii_PB.7207.7	full-splice_match	HNRNPDL	multi-exon	MEDMNEYSNZEEFAEGSK
Pongo_abelii_PB.7207.8	full-splice_match	HNRNPDL	multi-exon	MEDMNEYSNZEEFAEGSK
Pongo_abelii_PB.7261.1	full-splice_match	AIMP1	multi-exon	ANNDAVZK
Pongo_abelii_PB.7261.2	full-splice_match	AIMP1	multi-exon	ANNDAVZK
Pongo_abelii_PB.7306.1	full-splice_match	PGRMC2	multi-exon	AAGDGDVK
Pongo_abelii_PB.7306.2	full-splice_match	PGRMC2	multi-exon	AAGDGDVK
Pongo_abelii_PB.7306.3	full-splice_match	PGRMC2	multi-exon	AAGDGDVK
Pongo_abelii_PB.7306.4	full-splice_match	PGRMC2	multi-exon	AAGDGDVK
Pongo_abelii_PB.8519.1	novel_not_in_catalog	TMED4	at_least_one_novel_splicesite	GZVZVPTK
Pongo_abelii_PB.8519.1	novel_not_in_catalog	TMED4	at_least_one_novel_splicesite	ATGPVVEQAVR
Pongo_abelii_PB.8519.1	novel_not_in_catalog	TMED4	at_least_one_novel_splicesite	DZQZZR
Pongo_abelii_PB.8519.1	novel_not_in_catalog	TMED4	at_least_one_novel_splicesite	AZPZAZEGK
Pongo_abelii_PB.8519.1	novel_not_in_catalog	TMED4	at_least_one_novel_splicesite	SZZCHZPR
Pongo_abelii_PB.8519.1	novel_not_in_catalog	TMED4	at_least_one_novel_splicesite	VANVSAAEDSASQR
Pongo_abelii_PB.8519.2	novel_not_in_catalog	TMED4	at_least_one_novel_splicesite	VANVSAAEDSASQR
Pongo_abelii_PB.8519.2	novel_not_in_catalog	TMED4	at_least_one_novel_splicesite	SZZCHZPR
Pongo_abelii_PB.8519.2	novel_not_in_catalog	TMED4	at_least_one_novel_splicesite	AZPZAZEGK
Pongo_abelii_PB.8519.2	novel_not_in_catalog	TMED4	at_least_one_novel_splicesite	GZVZVPTK
Pongo_abelii_PB.8519.2	novel_not_in_catalog	TMED4	at_least_one_novel_splicesite	ATGPVVEQAVR
