## Supplementary Data 6 for "Transcriptome innovations in primates revealed by single-molecule long-read sequencing"

Species	Gene	Coordinate	Length	Exon_name	Annotation	Intersect_with_repeat_element	Repeat_type
Homo sapiens	ENSG00000122912	chr10:68525465-68527521:-	2056	Homo_sapiens_PB.1448.3_exon1	Novel	Yes	SINE/Alu;LTR/ERVK;Simple_repeat
Homo sapiens	ENSG00000132199	chr18:712359-712513:-	154	Homo_sapiens_PB.5601.9_exon1	Known	No	NA
Homo sapiens	ENSG00000132199	chr18:712359-712517:-	158	Homo_sapiens_PB.5601.7_exon1	Known	No	NA
Homo sapiens	ENSG00000166377	chr18:79114993-79116072:+	1079	Homo_sapiens_PB.5769.3_exon5	Novel	Yes	LINE/L1
Homo sapiens	ENSG00000100376	chr22:45327841-45328777:+	936	Homo_sapiens_PB.8254.3_exon4	Novel	Yes	SINE/Alu
Homo sapiens	ENSG00000161010	chr5:179834434-179837204:-	2770	Homo_sapiens_PB.10057.1_exon8	Novel	Yes	Retroposon/SVA;LINE/L1;LINE/L2
Homo sapiens	ENSG00000180104	chr5:443228-443290:+	62	Homo_sapiens_PB.9500.4_exon1	Known	Yes	Simple_repeat
Homo sapiens	ENSG00000104765	chr8:26395229-26396920:+	1691	Homo_sapiens_PB.11456.7_exon3	Novel	Yes	LINE/L1
Homo sapiens	ENSG00000104765	chr8:26395229-26397788:+	2559	Homo_sapiens_PB.11456.4_exon3	Novel	Yes	LINE/L1
Homo sapiens	ENSG00000133138	chrX:106849244-106849829:+	585	Homo_sapiens_PB.12611.3_exon12	Novel	Yes	LINE/L2
Pan troglodytes	ENSPTRG00000000871	chr1:74730589-74731960:+	1371	Pan_troglodytes_PB.484.11_exon5	Novel	Yes	Retroposon/SVA
Pan troglodytes	ENSPTRG00000007052	chr15:27716931-27717009:+	78	Pan_troglodytes_PB.3778.6_exon8;Pan_troglodytes_PB.3778.3_exon9	Known	Yes	LTR/ERV1;LINE/L1
Pan troglodytes	ENSPTRG00000010780	chr19:27592281-27592363:+	82	Pan_troglodytes_PB.5818.1_exon1	Known	No	NA
Pan troglodytes	ENSPTRG00000021264	chr9:84610736-84612165:+	1429	Pan_troglodytes_PB.11120.8_exon5	Novel	Yes	LINE/L1;Retroposon/SVA;DNA/hAT-Charlie;SINE/Alu
Pan troglodytes	ENSPTRG00000021264	chr9:84610736-84612486:+	1750	Pan_troglodytes_PB.11120.7_exon5	Novel	Yes	LINE/L1;Retroposon/SVA;DNA/hAT-Charlie;SINE/Alu;DNA/hAT-Charlie
Gorilla gorilla	ENSGGOG00000001698	chr19:22103656-22103723:+	67	Gorilla_gorilla_PB.4959.1_exon1	Known	No	NA
Gorilla gorilla	ENSGGOG00000004220	chr5:1449413-1449527:+	114	Gorilla_gorilla_PB.7762.8_exon17	Novel	Yes	SINE/Alu
Gorilla gorilla	ENSGGOG00000003636	chrUn_NW_022154668v1:150169-151270:+	1101	Gorilla_gorilla_PB.4793.2_exon7	Novel	Yes	SINE/MIR;SINE/Alu;Retroposon/SVA
Pongo abelii	ENSPPYG00000005983	chr14:55841613-55841708:-	95	Pongo_abelii_PB.2888.1_exon2	Novel	Yes	SINE/Alu
Pongo abelii	ENSPPYG00000012222	chr2A:22637141-22637240:-	99	Pongo_abelii_PB.5820.4_exon4	Novel	Yes	SINE/Alu
Pongo abelii	ENSPPYG00000012325	chr2A:38262757-38262805:-	48	Pongo_abelii_PB.5877.1_exon6	Novel	Yes	DNA/hAT-Charlie
Pongo abelii	ENSPPYG00000018565	chr8:42439267-42439475:+	208	Pongo_abelii_PB.8936.6_exon14;Pongo_abelii_PB.8936.8_exon14	Novel	Yes	LTR/ERVL-MaLR
Macaca mulatta	ENSMMUG00000000308	chr1:191820284-191820419:-	135	Macaca_mulatta_PB.271.5_exon3	Novel	Yes	SINE/Alu
Macaca mulatta	ENSMMUG00000016569	chr1:220821524-220822053:-	529	Macaca_mulatta_PB.41.5_exon1	Novel	Yes	LTR/ERV1;LTR/ERV1
Macaca mulatta	ENSMMUG00000011380	chr1:2495522-2495670:-	148	Macaca_mulatta_PB.1192.8_exon2	Known	No	NA
Macaca mulatta	ENSMMUG00000012878	chr10:47921284-47921353:-	69	Macaca_mulatta_PB.1497.8_exon20	Novel	Yes	SINE/Alu;LINE/L1
Macaca mulatta	ENSMMUG00000000807	chr10:5141140-5141328:-	188	Macaca_mulatta_PB.1782.4_exon1	Novel	No	NA
Macaca mulatta	ENSMMUG00000022283	chr10:62861817-62862325:-	508	Macaca_mulatta_PB.1448.1_exon23	Novel	Yes	LINE/L1
Macaca mulatta	ENSMMUG00000015293	chr11:10005963-10006076:-	113	Macaca_mulatta_PB.1881.5_exon2	Novel	Yes	SINE/Alu
Macaca mulatta	ENSMMUG00000020710	chr11:57281687-57281836:+	149	Macaca_mulatta_PB.2151.10_exon6	Novel	Yes	LINE/L2
Macaca mulatta	ENSMMUG00000015293	chr11:9985323-9985997:-	674	Macaca_mulatta_PB.1881.2_exon5	Novel	Yes	LINE/L1;LINE/L1;SINE/Alu
Macaca mulatta	ENSMMUG00000015293	chr11:9985368-9985997:-	629	Macaca_mulatta_PB.1882.3_exon5;Macaca_mulatta_PB.1881.5_exon7;Macaca_mulatta_PB.1881.10_exon3	Novel	Yes	LINE/L1;LINE/L1;SINE/Alu
Macaca mulatta	ENSMMUG00000015293	chr11:9985369-9985997:-	628	Macaca_mulatta_PB.1881.8_exon5	Novel	Yes	LINE/L1;LINE/L1;SINE/Alu
Macaca mulatta	ENSMMUG00000015293	chr11:9985370-9985997:-	627	Macaca_mulatta_PB.1881.6_exon5	Novel	Yes	LINE/L1;LINE/L1;SINE/Alu
Macaca mulatta	ENSMMUG00000015293	chr11:9985375-9985997:-	622	Macaca_mulatta_PB.1881.1_exon5	Novel	Yes	LINE/L1;LINE/L1;SINE/Alu
Macaca mulatta	ENSMMUG00000015293	chr11:9985389-9985997:-	608	Macaca_mulatta_PB.1882.1_exon6;Macaca_mulatta_PB.1882.4_exon5;Macaca_mulatta_PB.1881.3_exon4	Novel	Yes	LINE/L1;LINE/L1;SINE/Alu
Macaca mulatta	ENSMMUG00000015293	chr11:9985421-9985997:-	576	Macaca_mulatta_PB.1881.7_exon6	Novel	Yes	LINE/L1;SINE/Alu
Macaca mulatta	ENSMMUG00000016209	chr12:128596858-128596991:+	133	Macaca_mulatta_PB.2837.3_exon10	Novel	Yes	LINE/L1
Macaca mulatta	ENSMMUG00000007738	chr14:59339873-59340416:+	543	Macaca_mulatta_PB.3669.5_exon7	Novel	Yes	SINE/Alu
Macaca mulatta	ENSMMUG00000003618	chr14:960646-960739:-	93	Macaca_mulatta_PB.3298.1_exon2	Novel	Yes	SINE/Alu
Macaca mulatta	ENSMMUG00000010433	chr16:54292339-54292460:+	121	Macaca_mulatta_PB.4858.12_exon2	Novel	Yes	SINE/Alu
Macaca mulatta	ENSMMUG00000004756	chr16:71769018-71769146:-	128	Macaca_mulatta_PB.4985.9_exon2;Macaca_mulatta_PB.4985.5_exon2;Macaca_mulatta_PB.4985.1_exon2	Known	Yes	DNA/TcMar-Tigger;SINE/Alu
Macaca mulatta	ENSMMUG00000002109	chr17:17740824-17740881:-	57	Macaca_mulatta_PB.5151.6_exon11	Novel	Yes	SINE/Alu
Macaca mulatta	ENSMMUG00000013138	chr17:92551511-92551609:+	98	Macaca_mulatta_PB.5287.1_exon1	Novel	Yes	LTR/ERVL-MaLR
Macaca mulatta	ENSMMUG00000017939	chr19:32437319-32437435:+	116	Macaca_mulatta_PB.5845.1_exon4	Known	Yes	SINE/Alu
Macaca mulatta	ENSMMUG00000023357	chr19:57317381-57317494:-	113	Macaca_mulatta_PB.6217.3_exon2	Known	Yes	SINE/Alu
Macaca mulatta	ENSMMUG00000000972	chr2:714350-714427:-	77	Macaca_mulatta_PB.6946.1_exon1	Novel	No	NA
Macaca mulatta	ENSMMUG00000009742	chr2:84712257-84712398:+	141	Macaca_mulatta_PB.6724.4_exon1	Novel	Yes	LTR/ERVK
Macaca mulatta	ENSMMUG00000014082	chr3:42232977-42233258:+	281	Macaca_mulatta_PB.7958.1_exon2	Known	Yes	SINE/Alu
Macaca mulatta	ENSMMUG00000019457	chr4:65114571-65118418:-	3847	Macaca_mulatta_PB.8660.12_exon3	Novel	Yes	SINE/Alu;SINE/MIR;DNA/hAT-Charlie;SINE/Alu;DNA/hAT-Charlie;SINE/Alu;SINE/Alu
Macaca mulatta	ENSMMUG00000004934	chr5:150975586-150975634:+	48	Macaca_mulatta_PB.9223.1_exon1	Known	No	NA
Macaca mulatta	ENSMMUG00000006829	chr5:98196358-98198573:+	2215	Macaca_mulatta_PB.9111.7_exon2	Novel	Yes	SINE/MIR;LINE/L1;LINE/L1
Macaca mulatta	ENSMMUG00000021053	chr6:148590225-148590336:-	111	Macaca_mulatta_PB.9706.13_exon1	Novel	No	NA
Macaca mulatta	ENSMMUG00000011027	chr6:41658552-41658671:-	119	Macaca_mulatta_PB.9365.3_exon14	Known	No	NA
Macaca mulatta	ENSMMUG00000018746	chr6:7748467-7748542:-	75	Macaca_mulatta_PB.9312.2_exon1	Known	Yes	Simple_repeat
Macaca mulatta	ENSMMUG00000018279	chr7:119380998-119381084:+	86	Macaca_mulatta_PB.10403.3_exon7	Known	No	NA
Macaca mulatta	ENSMMUG00000018279	chr7:119381024-119381084:+	60	Macaca_mulatta_PB.10403.5_exon7;Macaca_mulatta_PB.10403.8_exon7	Known	No	NA
Macaca mulatta	ENSMMUG00000018333	chr7:14935497-14936029:-	532	Macaca_mulatta_PB.9875.10_exon9	Novel	Yes	LINE/L1;Simple_repeat;LINE/L1
Macaca mulatta	ENSMMUG00000016649	chr8:23369971-23370048:-	77	Macaca_mulatta_PB.10688.1_exon8	Known	No	NA
Macaca mulatta	ENSMMUG00000019866	chr8:43561638-43565152:+	3514	Macaca_mulatta_PB.10764.8_exon5	Novel	Yes	LINE/L1;LINE/L1
Macaca mulatta	ENSMMUG00000023762	chr9:100197336-100199295:-	1959	Macaca_mulatta_PB.11412.3_exon9	Novel	Yes	LTR/ERVK;SINE/Alu;LINE/CR1
